# Growth, survival, and fitness in the first year of life for *Pycnopodia helianthoides* under different larval densities

**DOI:** 10.64898/2026.04.02.716152

**Authors:** Elora H. López-Nandam, Logan Tallulah Story, Mariah Evin, Jessica Witherly, Margarita Upton, Lana Krol, Freeland Dunker, Kylie Lev

## Abstract

Sea star wasting disease has caused widespread mortality in the kelp forest predator, the sunflower sea star (*Pycnopodia helianthoides*). Wild populations have declined by up to 99% in parts of their native range along the western North American coast. In response, a multi-institutional conservation breeding and rearing program has been initiated to support future reintroduction efforts for the species. We split a full-sibling cohort across four larval density treatments (1 larva/ml, 2 larvae/ml, 5 larvae/ml, and 15-20 larvae/ml) to assess the effects on larval settlement, juvenile survival, and juvenile fitness at 12 months old. Stars raised in the highest density treatment displayed a lower settlement rate and were significantly smaller than the other density groups at 12 months old, but showed no significant difference in flip time, a measure of fitness. Additionally, measurements of diameter, weight, and arm count across modern and historical juvenile and adult stars indicate that *P. helianthoides* experience exponential weight gain as they grow in length, with corresponding asymptotic growth in arm count. These findings will inform best practices for the aquarium propagation of *P. helianthoides* and will contribute to broader efforts aimed at reestablishing populations in the wild.
