## Supplementary Table 4 for "Growth, survival, and fitness in the first year of life for *Pycnopodia helianthoides* under different larval densities"

CAS_number	Specimen_id	Specimen_type	Locality	State	County	Year_collected	Date_measured	Measured_by	Length_cm	Arm_count	Photo_id	Notes
117433	A	Specimen	Mendocino County	California	Mendocino	1994	7/8/25	TS	11.5	19	1
8623	A	Specimen	Prince William Sound	Alaska	Chugach, Gulf of Alaska	NA	7/8/25	TS	19	18	2	one arm was detached in the jar, multiple other arms nearly detached
8623	B	Specimen	Prince William Sound	Alaska	Chugach, Gulf of Alaska	NA	7/8/25	TS	8.5	14	3
8623	C	Specimen	Prince William Sound	Alaska	Chugach, Gulf of Alaska	NA	7/8/25	TS	10	16	4
8623	D	Specimen	Prince William Sound	Alaska	Chugach, Gulf of Alaska	NA	7/8/25	TS	7.6	17	5	one arm just a tiny developing nub, still counted
8623	E	Specimen	Prince William Sound	Alaska	Chugach, Gulf of Alaska	NA	7/8/25	TS	7.7	15	6
8623	F	Specimen	Prince William Sound	Alaska	Chugach, Gulf of Alaska	NA	7/8/25	TS	14.8	17	7
454511	431	Specimen	Monterey Bay, Pacific Grove	California	Monterey	NA	7/8/25	TS	12.6	19	8
454511	416B	Specimen	Monterey Bay, Pacific Grove	California	Monterey	NA	7/8/25	TS	8.1	16	12
454511	A	Specimen	Monterey Bay, Pacific Grove	California	Monterey	NA	7/8/25	TS	21.9	23	13
454511	B	Specimen	Monterey Bay, Pacific Grove	California	Monterey	NA	7/8/25	TS	18.4	22	14
454511	C	Specimen	Monterey Bay, Pacific Grove	California	Monterey	NA	7/8/25	TS	8.1	15	15
11036	A	Specimen	Farallon Islands	California	San Francisco	1976	7/8/25	TS	32.5	22	16
11036	B	Specimen	Farallon Islands	California	San Francisco	1976	7/8/25	TS	23.8	22	17
159115	A	Specimen	Gulf of Alaska	Alaska	Chugach, Gulf of Alaska	2001	7/8/25	TS	30.2	19	18
60195	A	Specimen	Monterey Bay, Pacific Grove	California	Monterey	1915	7/8/25	TS	17	21	19
60195	B	Specimen	Monterey Bay, Pacific Grove	California	Monterey	1915	7/8/25	TS	16.3	20	NA	did not take photo
242860	A	Specimen	Gulf of Alaska	Alaska	Chugach, Gulf of Alaska	2023	7/8/25	TS	31.3	18	20
157175	A	Specimen	Gulf of Alaska	Alaska	Chugach, Gulf of Alaska	2001	7/8/25	TS	35.5	19	21
192595	A	Specimen	Gulf of Alaska	Alaska	Chugach, Gulf of Alaska	1999	7/8/25	TS	33	17	24
242858	A	Specimen	Gulf of Alaska	Alaska	Chugach, Gulf of Alaska	2023	7/8/25	TS	34.5	19	25
203726	4296C	Specimen	Monti Bay	Alaska	Yakutat	1903	7/8/25	TS	16.7	16	27
203726	4296B	Specimen	Monti Bay	Alaska	Yakutat	1903	7/8/25	TS	13.5	17	28
203726	4296A	Specimen	Monti Bay	Alaska	Yakutat	1903	7/8/25	TS	6	15	26
454512	A	Specimen	Departure Bay	British Columbia	Nanaimo	NA	7/8/25	TS	12.9	18	29
454512	B	Specimen	Departure Bay	British Columbia	Nanaimo	NA	7/8/25	TS	13	20	NA	did not take photo
454512	C	Specimen	Departure Bay	British Columbia	Nanaimo	NA	7/8/25	TS	15.4	18	30
454512	D	Specimen	Departure Bay	British Columbia	Nanaimo	NA	7/8/25	TS	12.2	20	31
233643	A	Specimen	Orca Bay	Alaska	Montague Island	1969	7/8/25	TS	10.1	16	33
233637	A	Specimen	Clayoquot Sound	British Columbia	Vancouver Island	1946	7/8/25	TS	8.8	17	34	2 smaller developing arms, still counted
203725	A	Specimen	Dundas Bay	Alaska	Glacier National Park	1903	7/8/25	TS	8	16	35
233635	A	Specimen	Gaviota	California	Santa Barabara	1970	7/8/25	TS	7.5	16	36
102814	A	Specimen	Grayland coast	Washington	Grays Harbor County	1889	7/9/25	TS	32.3	19	37
102813	A	Specimen	Puget Sound	Washington	San Juan	1917	7/9/25	TS	42	20	38
102813	B	Specimen	Puget Sound	Washington	San Juan	1917	7/9/25	TS	61.1	22	39
102820	A	Specimen	Puget Sound	Washington	San Juan	1918	7/9/25	TS	33.7	20	40
102816	A	Specimen	Boundary Bay	British Columbia	Tsawwassen	1912	7/9/25	TS	28	19	41
AK	1	Aquarium display	Alaska SeaLife Center	Alaska	Kenai Pennisula	NA	4/8/25	AS	46	19	NA
AK	2	Aquarium display	Alaska SeaLife Center	Alaska	Kenai Pennisula	NA	4/8/25	AS	30.5	19	NA
AK	3	Aquarium display	Omaha's Henry Doorly Zoo and Aquarium	Nebraska	Douglas County	NA	4/8/25	AS	36	19	NA
AK	4	Aquarium display	Alaska SeaLife Center	Alaska	Kenai Pennisula	NA	4/8/25	AS	35	17	NA
AK	5	Aquarium display	California Academy of Sciences	California	San Francisco County	NA	4/8/25	AS	43	18	NA
AK	6	Aquarium display	Alaska SeaLife Center	Alaska	Kenai Pennisula	NA	4/8/25	AS	42	20	NA
AK	7	Aquarium display	Shedd Aquarium	Illinois	Cook county	NA	4/8/25	AS	36	20	NA
AK	8	Aquarium display	California Academy of Sciences	California	San Francisco County	NA	4/8/25	AS	50	20	NA
AK	9	Aquarium display	California Academy of Sciences	California	San Francisco County	NA	4/8/25	AS	42	18	NA
AK	10	Aquarium display	Omaha's Henry Doorly Zoo and Aquarium	Nebraska	Douglas County	NA	4/8/25	AS	42	21	NA
AK	11	Aquarium display	Alaska SeaLife Center	Alaska	Kenai Pennisula	NA	4/8/25	AS	35	21	NA
AK	12	Aquarium display	Alaska SeaLife Center	Alaska	Kenai Pennisula	NA	4/8/25	AS	34	20	NA
AK	13	Aquarium display	California Academy of Sciences	California	San Francisco County	NA	4/8/25	AS	30	18	NA
AK	14	Aquarium display	Alaska SeaLife Center	Alaska	Kenai Pennisula	NA	4/8/25	AS	46	19	NA
AK	15	Aquarium display	Alaska SeaLife Center	Alaska	Kenai Pennisula	NA	4/9/25	AS	49	20	NA
AK	16	Aquarium display	Alaska SeaLife Center	Alaska	Kenai Pennisula	NA	4/9/25	AS	44	21	NA
AK	17	Aquarium display	Alaska SeaLife Center	Alaska	Kenai Pennisula	NA	4/9/25	AS	36	18	NA	Sperm motility was 50%
AK	18	Aquarium display	Alaska SeaLife Center	Alaska	Kenai Pennisula	NA	4/9/25	AS	53	16	NA
AK	19	Aquarium display	Alaska SeaLife Center	Alaska	Kenai Pennisula	NA	4/9/25	AS	43	17	NA
AK	20	Aquarium display	Alaska SeaLife Center	Alaska	Kenai Pennisula	NA	4/9/25	AS	46	18	NA
AK	21	Aquarium display	Alaska SeaLife Center	Alaska	Kenai Pennisula	NA	4/9/25	AS	50	20	NA
AK	22	Aquarium display	Alaska SeaLife Center	Alaska	Kenai Pennisula	NA	4/9/25	AS	39	19	NA
AK	23	Aquarium display	Alaska SeaLife Center	Alaska	Kenai Pennisula	NA	4/9/25	AS	48	19	NA
AK	24	Aquarium display	Alaska SeaLife Center	Alaska	Kenai Pennisula	NA	4/9/25	AS	30	18	NA	Spawned in touch tank on its own
AK	25	Aquarium display	Alaska SeaLife Center	Alaska	Kenai Pennisula	NA	4/9/25	AS	31	16	NA	Spawned in touch tank on its own
AK	26	Aquarium display	Alaska SeaLife Center	Alaska	Kenai Pennisula	NA	4/9/25	AS	32	18	NA	Spawned in touch tank on its own , Total length varied from 15-32 cm depending on what side
AK	27	Aquarium display	Alaska SeaLife Center	Alaska	Kenai Pennisula	NA	4/10/25	AS	25	20	NA
AK	28	Aquarium display	Alaska SeaLife Center	Alaska	Kenai Pennisula	NA	4/10/25	AS	28	18	NA
AK	29	Aquarium display	Alaska SeaLife Center	Alaska	Kenai Pennisula	NA	4/10/25	AS	40	20	NA
AK	30	Aquarium display	California Academy of Sciences	California	San Francisco County	NA	4/10/25	AS	40	18	NA
AK	31	Aquarium display	Shedd Aquarium	Illinois	Cook county	NA	4/10/25	AS	44	14	NA
AK	32	Aquarium display	Alaska SeaLife Center	Alaska	Kenai Pennisula	NA	4/10/25	AS	30	16	NA
AK	33	Aquarium display	Alaska SeaLife Center	Alaska	Kenai Pennisula	NA	4/10/25	AS	40	19	NA
AK	34	Aquarium display	Shedd Aquarium	Illinois	Cook county	NA	4/10/25	AS	35	18	NA
AK	35	Aquarium display	Alaska SeaLife Center	Alaska	Kenai Pennisula	NA	4/10/25	AS	39	18	NA
AK	36	Aquarium display	Alaska SeaLife Center	Alaska	Kenai Pennisula	NA	4/10/25	AS	18	18	NA
AK	37	Aquarium display	Alaska SeaLife Center	Alaska	Kenai Pennisula	NA	4/10/25	AS	37	18	NA
AK	38	Aquarium display	Alaska SeaLife Center	Alaska	Kenai Pennisula	NA	4/10/25	AS	29	20	NA
AK	39	Aquarium display	Alaska SeaLife Center	Alaska	Kenai Pennisula	NA	4/10/25	AS	37	18	NA
AK	40	Aquarium display	Omaha's Henry Doorly Zoo and Aquarium	Nebraska	Douglas County	NA	4/10/25	AS	27	18	NA
AK	41	Aquarium display	Alaska SeaLife Center	Alaska	Kenai Pennisula	NA	4/10/25	AS	22	19	NA
AK	42	Aquarium display	Alaska SeaLife Center	Alaska	Kenai Pennisula	NA	4/10/25	AS	12	16	NA	too small to inject
AK	43	Aquarium display	Alaska SeaLife Center	Alaska	Kenai Pennisula	NA	4/10/25	AS	20	20	NA	too small to inject
AK	44	Aquarium display	Alaska SeaLife Center	Alaska	Kenai Pennisula	NA	4/10/25	AS	13	16	NA	too small to inject
AK	45	Aquarium display	Alaska SeaLife Center	Alaska	Kenai Pennisula	NA	4/10/25	AS	25	18	NA	too small to inject
Alpha Centuri	1	Cupid Cohort	California Academy of Sciences	California	San Francisco	NA	2/13/25	AS	5.1	11	NA
Alpha Centuri	2	Cupid Cohort	California Academy of Sciences	California	San Francisco	NA	2/13/25	AS	4.3	10	NA
Alpha Centuri	3	Cupid Cohort	California Academy of Sciences	California	San Francisco	NA	2/13/25	AS	6.4	12	NA
Alpha Centuri	4	Cupid Cohort	California Academy of Sciences	California	San Francisco	NA	2/13/25	AS	5.1	10	NA
Betelgeuse	1	Cupid Cohort	California Academy of Sciences	California	San Francisco	NA	2/13/25	AS	7	11	NA
Betelgeuse	2	Cupid Cohort	California Academy of Sciences	California	San Francisco	NA	2/13/25	AS	6.5	12	NA
Betelgeuse	3	Cupid Cohort	California Academy of Sciences	California	San Francisco	NA	2/13/25	AS	4.2	10	NA
Betelgeuse	4	Cupid Cohort	California Academy of Sciences	California	San Francisco	NA	2/13/25	AS	5	11	NA
Betelgeuse	5	Cupid Cohort	California Academy of Sciences	California	San Francisco	NA	2/13/25	AS	5.5	11	NA
Cassiopeia	1	Cupid Cohort	California Academy of Sciences	California	San Francisco	NA	2/13/25	AS	5.6	12	NA
Cassiopeia	2	Cupid Cohort	California Academy of Sciences	California	San Francisco	NA	2/13/25	AS	6.7	12	NA
Cassiopeia	3	Cupid Cohort	California Academy of Sciences	California	San Francisco	NA	2/13/25	AS	4.3	10	NA
Cassiopeia	4	Cupid Cohort	California Academy of Sciences	California	San Francisco	NA	2/13/25	AS	4.8	10	NA
Draco	1	Cupid Cohort	California Academy of Sciences	California	San Francisco	NA	2/13/25	AS	4.6	10	NA
Draco	2	Cupid Cohort	California Academy of Sciences	California	San Francisco	NA	2/13/25	AS	5	11	NA
Draco	3	Cupid Cohort	California Academy of Sciences	California	San Francisco	NA	2/13/25	AS	3.6	10	NA
Draco	4	Cupid Cohort	California Academy of Sciences	California	San Francisco	NA	2/13/25	AS	4.6	10	NA
Electra	1	Cupid Cohort	California Academy of Sciences	California	San Francisco	NA	2/13/25	AS	6.1	11	NA
Electra	2	Cupid Cohort	California Academy of Sciences	California	San Francisco	NA	2/13/25	AS	2.2	8	NA
Electra	3	Cupid Cohort	California Academy of Sciences	California	San Francisco	NA	2/25/25	AS	5.6	12	NA
Electra	4	Cupid Cohort	California Academy of Sciences	California	San Francisco	NA	2/25/25	AS	4.9	10	NA
Electra	5	Cupid Cohort	California Academy of Sciences	California	San Francisco	NA	2/25/25	AS	4.1	8	NA
Electra	6	Cupid Cohort	California Academy of Sciences	California	San Francisco	NA	2/25/25	AS	3.6	10	NA
Fornax	1	Cupid Cohort	California Academy of Sciences	California	San Francisco	NA	2/13/25	AS	4.3	11	NA
Fornax	2	Cupid Cohort	California Academy of Sciences	California	San Francisco	NA	2/13/25	AS	5.7	12	NA
Fornax	3	Cupid Cohort	California Academy of Sciences	California	San Francisco	NA	2/25/25	AS	4.6	10	NA
Fornax	4	Cupid Cohort	California Academy of Sciences	California	San Francisco	NA	2/25/25	AS	3.8	9	NA
Fornax	5	Cupid Cohort	California Academy of Sciences	California	San Francisco	NA	2/25/25	AS	5.3	12	NA
Gemini A	1	Cupid Cohort	California Academy of Sciences	California	San Francisco	NA	2/26/25	AS	2.4	8	NA
Gemini A	2	Cupid Cohort	California Academy of Sciences	California	San Francisco	NA	2/26/25	AS	1.7	8	NA	2 lesions at the base of two arms
Hydra	1	Cupid Cohort	California Academy of Sciences	California	San Francisco	NA	2/25/25	AS	4.7	12	NA
Hydra	2	Cupid Cohort	California Academy of Sciences	California	San Francisco	NA	2/25/25	AS	5.4	11	NA
Hydra	3	Cupid Cohort	California Academy of Sciences	California	San Francisco	NA	2/25/25	AS	4.1	11	NA
Indus A	1	Cupid Cohort	California Academy of Sciences	California	San Francisco	NA	2/25/25	AS	5.6	12	NA
Indus B	1	Cupid Cohort	California Academy of Sciences	California	San Francisco	NA	2/26/25	AS	4.8	10	NA
Indus B	2	Cupid Cohort	California Academy of Sciences	California	San Francisco	NA	2/13/25	AS	5.3	11	NA
Jabbah A	1	Cupid Cohort	California Academy of Sciences	California	San Francisco	NA	2/13/25	AS	6.2	12	NA
Jabbah A	2	Cupid Cohort	California Academy of Sciences	California	San Francisco	NA	2/13/25	AS	6.4	12	NA
Jabbah A	3	Cupid Cohort	California Academy of Sciences	California	San Francisco	NA	2/13/25	AS	5.8	12	NA
Jabbah A	4	Cupid Cohort	California Academy of Sciences	California	San Francisco	NA	2/13/25	AS	4.9	11	NA
Jabbah A	5	Cupid Cohort	California Academy of Sciences	California	San Francisco	NA	2/13/25	AS	4.5	12	NA
Jabbah A	6	Cupid Cohort	California Academy of Sciences	California	San Francisco	NA	2/13/25	AS	4.6	12	NA
Jabbah A	7	Cupid Cohort	California Academy of Sciences	California	San Francisco	NA	2/13/25	AS	4.5	12	NA
Jabbah B	1	Cupid Cohort	California Academy of Sciences	California	San Francisco	NA	2/13/25	AS	5.3	12	NA
Jabbah B	2	Cupid Cohort	California Academy of Sciences	California	San Francisco	NA	2/13/25	AS	4.6	12	NA
Jabbah B	3	Cupid Cohort	California Academy of Sciences	California	San Francisco	NA	2/13/25	AS	4.1	11	NA
Jabbah B	4	Cupid Cohort	California Academy of Sciences	California	San Francisco	NA	2/13/25	AS	3.4	8	NA	2 lesions
Jabbah B	5	Cupid Cohort	California Academy of Sciences	California	San Francisco	NA	2/13/25	AS	3.4	9	NA
Jabbah B	6	Cupid Cohort	California Academy of Sciences	California	San Francisco	NA	2/13/25	AS	2.5	8	NA
Keid	1	Cupid Cohort	California Academy of Sciences	California	San Francisco	NA	2/25/25	AS	2.8	9	NA
Leo	1	Cupid Cohort	California Academy of Sciences	California	San Francisco	NA	2/25/25	AS	1.5	7	NA
Leo	2	Cupid Cohort	California Academy of Sciences	California	San Francisco	NA	2/25/25	AS	2.9	8	NA
Leo	3	Cupid Cohort	California Academy of Sciences	California	San Francisco	NA	2/25/25	AS	3	8	NA
Leo	4	Cupid Cohort	California Academy of Sciences	California	San Francisco	NA	2/13/25	AS	4.8	11	NA
Leo	5	Cupid Cohort	California Academy of Sciences	California	San Francisco	NA	2/25/25	AS	4.3	10	NA
Leo	6	Cupid Cohort	California Academy of Sciences	California	San Francisco	NA	2/25/25	AS	5	10	NA
Merope	1	Cupid Cohort	California Academy of Sciences	California	San Francisco	NA	2/26/25	AS	5.8	12	NA
Merope	2	Cupid Cohort	California Academy of Sciences	California	San Francisco	NA	2/26/25	AS	4	10	NA
Merope	3	Cupid Cohort	California Academy of Sciences	California	San Francisco	NA	2/26/25	AS	5.4	12	NA
Merope	4	Cupid Cohort	California Academy of Sciences	California	San Francisco	NA	2/26/25	AS	4.3	12	NA
Neutron	1	Cupid Cohort	California Academy of Sciences	California	San Francisco	NA	2/25/25	AS	4.7	10	NA
Neutron	2	Cupid Cohort	California Academy of Sciences	California	San Francisco	NA	2/25/25	AS	2.7	10	NA
Neutron	3	Cupid Cohort	California Academy of Sciences	California	San Francisco	NA	2/25/25	AS	4.4	11	NA	Evidence of limb drop
Orion	1	Cupid Cohort	California Academy of Sciences	California	San Francisco	NA	2/26/25	AS	3.2	10	NA
Orion	2	Cupid Cohort	California Academy of Sciences	California	San Francisco	NA	2/26/25	AS	3.7	11	NA
Polaris AQH	1	Cupid Cohort	California Academy of Sciences	California	San Francisco	NA	2/13/25	AS	4.4	11	NA
Quasar	1	Cupid Cohort	California Academy of Sciences	California	San Francisco	NA	2/13/25	AS	3.8	14	NA
Quasar	2	Cupid Cohort	California Academy of Sciences	California	San Francisco	NA	2/13/25	AS	3.1	11	NA
Quasar	3	Cupid Cohort	California Academy of Sciences	California	San Francisco	NA	2/13/25	AS	4.8	10	NA
Quasar	4	Cupid Cohort	California Academy of Sciences	California	San Francisco	NA	2/13/25	AS	4.5	11	NA
Quasar	5	Cupid Cohort	California Academy of Sciences	California	San Francisco	NA	2/13/25	AS	2.1	8	NA
Quasar	6	Cupid Cohort	California Academy of Sciences	California	San Francisco	NA	2/13/25	AS	3.3	8	NA
Quasar	7	Cupid Cohort	California Academy of Sciences	California	San Francisco	NA	2/13/25	AS	3.1	10	NA
Quasar	8	Cupid Cohort	California Academy of Sciences	California	San Francisco	NA	2/13/25	AS	3.6	10	NA
Regulus	1	Cupid Cohort	California Academy of Sciences	California	San Francisco	NA	2/26/25	AS	1.2	9	NA
Regulus	2	Cupid Cohort	California Academy of Sciences	California	San Francisco	NA	2/26/25	AS	2.5	8	NA
Regulus	3	Cupid Cohort	California Academy of Sciences	California	San Francisco	NA	2/26/25	AS	3.2	7	NA
Regulus	2	Cupid Cohort	California Academy of Sciences	California	San Francisco	NA	2/13/25	AS	4.4	11	NA
Regulus	3	Cupid Cohort	California Academy of Sciences	California	San Francisco	NA	2/26/25	AS	3.2	7	NA
Scorpius A	1	Cupid Cohort	California Academy of Sciences	California	San Francisco	NA	2/13/25	AS	1.8	8	NA
Scorpius B	1	Cupid Cohort	California Academy of Sciences	California	San Francisco	NA	2/26/25	AS	3	10	NA
Scorpius B	2	Cupid Cohort	California Academy of Sciences	California	San Francisco	NA	2/26/25	AS	1.3	9	NA
Scorpius B	3	Cupid Cohort	California Academy of Sciences	California	San Francisco	NA	2/13/25	AS	4	10	NA
Taurus	1	Cupid Cohort	California Academy of Sciences	California	San Francisco	NA	2/25/25	AS	4	10	NA
Taurus	2	Cupid Cohort	California Academy of Sciences	California	San Francisco	NA	2/25/25	AS	4	10	NA
Taurus	3	Cupid Cohort	California Academy of Sciences	California	San Francisco	NA	2/25/25	AS	4.7	12	NA
Taurus	4	Cupid Cohort	California Academy of Sciences	California	San Francisco	NA	2/25/25	AS	2.4	10	NA
Taurus	5	Cupid Cohort	California Academy of Sciences	California	San Francisco	NA	2/25/25	AS	3	12	NA
