## Supplementary Table 1 for "Growth, survival, and fitness in the first year of life for *Pycnopodia helianthoides* under different larval densities"

DPF	Density	Size
4	1 larvae/mL	382.11
4	1 larvae/mL	391.53
4	2 larvae/mL	334.19
4	2 larvae/mL	362.62
4	2 larvae/mL	380.75
4	5 larvae/mL	503.37
4	15-20 larvae/mL	297.16
5	1 larvae/mL	419.39
5	1 larvae/mL	499.19
5	2 larvae/mL	216.33
5	2 larvae/mL	471.34
5	5 larvae/mL	399.04
5	5 larvae/mL	482.69
6	15-20 larvae/mL	434.96
7	1 larvae/mL	597.25
7	1 larvae/mL	590.57
7	1 larvae/mL	531.23
7	1 larvae/mL	496.21
7	1 larvae/mL	475.42
7	2 larvae/mL	570.72
7	2 larvae/mL	561.79
7	2 larvae/mL	534.22
7	2 larvae/mL	529.22
7	2 larvae/mL	537.16
7	5 larvae/mL	533.24
7	5 larvae/mL	532.86
7	5 larvae/mL	455.1
7	5 larvae/mL	500.04
7	5 larvae/mL	503.48
7	5 larvae/mL	559.33
7	15-20 larvae/mL	391.37
7	15-20 larvae/mL	411.19
7	15-20 larvae/mL	456.34
7	15-20 larvae/mL	568.54
7	15-20 larvae/mL	484.08
7	15-20 larvae/mL	504.37
7	15-20 larvae/mL	503.36
7	15-20 larvae/mL	537.73
7	15-20 larvae/mL	390.51
7	15-20 larvae/mL	449.35
8	1 larvae/mL	636.25
8	1 larvae/mL	623.9
8	1 larvae/mL	572.09
8	1 larvae/mL	638.61
8	1 larvae/mL	454.41
8	2 larvae/mL	607.93
8	2 larvae/mL	546.39
8	2 larvae/mL	680.31
8	2 larvae/mL	658.06
8	2 larvae/mL	579.21
8	5 larvae/mL	622.06
8	5 larvae/mL	738.03
8	5 larvae/mL	671.04
8	5 larvae/mL	613.25
8	5 larvae/mL	573.39
8	5 larvae/mL	632.86
8	15-20 larvae/mL	446.22
8	15-20 larvae/mL	443.11
8	15-20 larvae/mL	418.34
8	15-20 larvae/mL	479.84
8	15-20 larvae/mL	517.46
8	15-20 larvae/mL	511.63
8	15-20 larvae/mL	600.06
8	15-20 larvae/mL	524.06
8	15-20 larvae/mL	648.27
8	15-20 larvae/mL	538.83
8	15-20 larvae/mL	532.83
8	15-20 larvae/mL	534.38
11	1 larvae/mL	676.75
11	1 larvae/mL	678.99
11	1 larvae/mL	747.4
11	1 larvae/mL	652.28
11	1 larvae/mL	650.29
11	2 larvae/mL	655.42
11	2 larvae/mL	768.43
11	2 larvae/mL	746.92
11	2 larvae/mL	856.84
11	2 larvae/mL	675.42
11	2 larvae/mL	632.76
11	5 larvae/mL	892.94
11	5 larvae/mL	861.24
11	5 larvae/mL	846.46
11	5 larvae/mL	918.42
11	5 larvae/mL	754.34
11	15-20 larvae/mL	623.14
11	15-20 larvae/mL	621.15
11	15-20 larvae/mL	593.68
11	15-20 larvae/mL	602.1
11	15-20 larvae/mL	525.91
11	15-20 larvae/mL	869.56
11	15-20 larvae/mL	497.09
11	15-20 larvae/mL	774.18
11	15-20 larvae/mL	625.1
11	15-20 larvae/mL	566.71
11	15-20 larvae/mL	572.37
13	1 larvae/mL	682.5
13	1 larvae/mL	811.14
13	2 larvae/mL	820.3
13	2 larvae/mL	631.82
13	2 larvae/mL	742.84
13	5 larvae/mL	730.72
13	5 larvae/mL	937.26
13	5 larvae/mL	857.33
13	15-20 larvae/mL	680.93
13	15-20 larvae/mL	761.57
13	15-20 larvae/mL	723.34
13	15-20 larvae/mL	619.61
13	15-20 larvae/mL	589.99
13	15-20 larvae/mL	434.1
14	1 larvae/mL	903.39
14	1 larvae/mL	818.57
14	1 larvae/mL	806.23
14	1 larvae/mL	859.28
14	1 larvae/mL	891.75
14	1 larvae/mL	848.78
14	2 larvae/mL	894.49
14	2 larvae/mL	961.29
14	2 larvae/mL	889.11
14	2 larvae/mL	846.2
14	2 larvae/mL	861.75
14	2 larvae/mL	742.2
14	5 larvae/mL	978.96
14	5 larvae/mL	760.04
14	5 larvae/mL	972.56
14	5 larvae/mL	888.66
14	5 larvae/mL	927.08
14	5 larvae/mL	875.32
14	15-20 larvae/mL	666.07
14	15-20 larvae/mL	657.69
14	15-20 larvae/mL	719.05
14	15-20 larvae/mL	669.2
14	15-20 larvae/mL	554.19
14	15-20 larvae/mL	702.51
14	15-20 larvae/mL	815.63
14	15-20 larvae/mL	615.25
14	15-20 larvae/mL	654.14
14	15-20 larvae/mL	785.71
14	15-20 larvae/mL	642.8
14	15-20 larvae/mL	737.47
16	1 larvae/mL	1071.53
16	2 larvae/mL	891.09
16	5 larvae/mL	1012.13
16	15-20 larvae/mL	808.44
16	15-20 larvae/mL	766.59
17	1 larvae/mL	981.33
17	2 larvae/mL	1208.94
17	5 larvae/mL	982.6
17	15-20 larvae/mL	787.45
17	15-20 larvae/mL	935.28
19	1 larvae/mL	866.02
19	1 larvae/mL	939.93
19	1 larvae/mL	1368.05
19	1 larvae/mL	1075
19	1 larvae/mL	692.44
19	2 larvae/mL	1249.53
19	2 larvae/mL	1408.71
19	2 larvae/mL	1411.33
19	2 larvae/mL	1107.2
19	2 larvae/mL	1165.91
19	2 larvae/mL	1120.34
19	5 larvae/mL	912.35
19	5 larvae/mL	1000.58
19	5 larvae/mL	832.85
19	5 larvae/mL	913.1
19	5 larvae/mL	865.52
19	5 larvae/mL	919.21
19	15-20 larvae/mL	651.87
19	15-20 larvae/mL	680.19
19	15-20 larvae/mL	636.38
19	15-20 larvae/mL	519.14
19	15-20 larvae/mL	801.47
19	15-20 larvae/mL	922.97
19	15-20 larvae/mL	701.87
19	15-20 larvae/mL	1085.92
21	1 larvae/mL	1128.95
21	1 larvae/mL	927.35
21	1 larvae/mL	1284.14
21	1 larvae/mL	4110.4
21	1 larvae/mL	1159.07
21	1 larvae/mL	964.94
21	2 larvae/mL	1493.55
21	2 larvae/mL	1657.94
21	2 larvae/mL	1542.35
21	2 larvae/mL	1687.11
21	2 larvae/mL	1147.99
21	2 larvae/mL	1302.1
21	5 larvae/mL	1125.06
21	5 larvae/mL	891.49
21	5 larvae/mL	1684.78
21	5 larvae/mL	1243.71
21	5 larvae/mL	996.22
21	15-20 larvae/mL	1613.5
21	15-20 larvae/mL	1690
21	15-20 larvae/mL	809.5
21	15-20 larvae/mL	818.75
21	15-20 larvae/mL	906.01
21	15-20 larvae/mL	1059.28
21	15-20 larvae/mL	855.89
21	15-20 larvae/mL	933.06
21	15-20 larvae/mL	784.76
23	1 larvae/mL	1638.71
23	2 larvae/mL	1818.8
23	5 larvae/mL	1475.7
23	15-20 larvae/mL	1507.7
23	15-20 larvae/mL	914.78
24	1 larvae/mL	1403.27
24	2 larvae/mL	1147.52
24	5 larvae/mL	1876.29
24	15-20 larvae/mL	1290.63
24	15-20 larvae/mL	1038.28
26	1 larvae/mL	2138.27
26	1 larvae/mL	2153.19
26	1 larvae/mL	1827.79
26	2 larvae/mL	1871.39
26	2 larvae/mL	1925.74
26	2 larvae/mL	1523.72
26	5 larvae/mL	1635.37
26	5 larvae/mL	1391.44
26	5 larvae/mL	1561.18
26	15-20 larvae/mL	2202.18
26	15-20 larvae/mL	1292.25
26	15-20 larvae/mL	1182.6
26	15-20 larvae/mL	963.36
26	15-20 larvae/mL	811.64
26	15-20 larvae/mL	556.76
28	1 larvae/mL	2149.19
28	1 larvae/mL	2134.52
28	1 larvae/mL	1819.14
28	1 larvae/mL	1562
28	1 larvae/mL	1505.31
28	1 larvae/mL	1048.74
28	2 larvae/mL	1688.33
28	2 larvae/mL	1931.91
28	2 larvae/mL	1902.01
28	2 larvae/mL	2159.35
28	2 larvae/mL	2162.62
28	5 larvae/mL	1561.84
28	5 larvae/mL	1620.76
28	5 larvae/mL	1643.58
28	5 larvae/mL	1321.85
28	5 larvae/mL	1373.15
28	5 larvae/mL	1347.53
28	15-20 larvae/mL	1259.21
28	15-20 larvae/mL	1324.53
28	15-20 larvae/mL	879.29
28	15-20 larvae/mL	1051.05
28	15-20 larvae/mL	932.67
28	15-20 larvae/mL	909.11
28	15-20 larvae/mL	748.29
30	1 larvae/mL	2406.26
30	2 larvae/mL	1995.01
30	5 larvae/mL	1725.94
30	15-20 larvae/mL	1823.03
30	15-20 larvae/mL	1444.85
31	1 larvae/mL	2570.48
31	1 larvae/mL	2569.87
31	2 larvae/mL	2368.91
31	5 larvae/mL	1976.93
31	15-20 larvae/mL	1257.16
31	15-20 larvae/mL	1589.77
33	1 larvae/mL	4205.7
33	1 larvae/mL	3191.03
33	1 larvae/mL	1254.3
33	2 larvae/mL	2476.86
33	2 larvae/mL	2445.06
33	2 larvae/mL	2597.33
33	5 larvae/mL	2066.96
33	5 larvae/mL	2246.06
33	5 larvae/mL	1654.92
33	15-20 larvae/mL	2011.22
33	15-20 larvae/mL	1934.12
33	15-20 larvae/mL	1470.74
33	15-20 larvae/mL	736.73
33	15-20 larvae/mL	853.29
33	15-20 larvae/mL	602
35	1 larvae/mL	3511.65
35	1 larvae/mL	3962.71
35	1 larvae/mL	1904.44
35	1 larvae/mL	2590.41
35	1 larvae/mL	2243.69
35	1 larvae/mL	2495.68
35	2 larvae/mL	3050.75
35	2 larvae/mL	3316.75
35	2 larvae/mL	3362.89
35	2 larvae/mL	3087.79
35	2 larvae/mL	3042.43
35	2 larvae/mL	2081.89
35	5 larvae/mL	1414.72
35	5 larvae/mL	1847.68
35	5 larvae/mL	1820.78
35	5 larvae/mL	2410.9
35	5 larvae/mL	2136.46
35	5 larvae/mL	1461.91
35	15-20 larvae/mL	1543.42
35	15-20 larvae/mL	1576.4
35	15-20 larvae/mL	568.33
35	15-20 larvae/mL	1115.55
35	15-20 larvae/mL	1047.22
35	15-20 larvae/mL	922.66
38	1 larvae/mL	3067.83
38	1 larvae/mL	3067.83
38	2 larvae/mL	2959
38	5 larvae/mL	2126.31
38	15-20 larvae/mL	931.48
42	1 larvae/mL	3872.74
42	1 larvae/mL	3502.79
42	1 larvae/mL	3390.43
42	2 larvae/mL	996.91
42	2 larvae/mL	1167.9
42	2 larvae/mL	1661.35
42	5 larvae/mL	1236.86
42	5 larvae/mL	1088.47
42	5 larvae/mL	1132.1
42	15-20 larvae/mL	298.23
42	15-20 larvae/mL	309.59
42	15-20 larvae/mL	407.33
47	1 larvae/mL	3165.45
47	1 larvae/mL	3263.12
47	1 larvae/mL	2858.34
47	2 larvae/mL	3637.19
47	2 larvae/mL	2867.16
47	2 larvae/mL	2947.2
47	2 larvae/mL	3135.39
47	5 larvae/mL	2384.55
47	5 larvae/mL	3194.52
47	5 larvae/mL	2224.78
47	15-20 larvae/mL	1518.12
47	15-20 larvae/mL	1637.07
47	15-20 larvae/mL	1527.17
