## Supplementary Table 2 for "Growth, survival, and fitness in the first year of life for *Pycnopodia helianthoides* under different larval densities"

Group	Density	DPF	Date	Settlers	Total_day	Total_overtime
Electra	1larva/ml	41	3/26/24	0	3	3
Fornax	1larva/ml	41	3/26/24	0	3	3
Keid	1larva/ml	41	3/26/24	0	3	3
Merope	1larva/ml	41	3/26/24	0	3	3
Alpha Centauri	1larva/ml	41	3/26/24	3	3	3
Betelgeuse	1larva/ml	41	3/26/24	0	3	3
Draco	1larva/ml	41	3/26/24	0	3	3
Orion	1larva/ml	41	3/26/24	0	3	3
Gemini	2larva/ml	41	3/26/24	0	3	3
Neutron	2larva/ml	41	3/26/24	0	3	3
Cassiopeia	2larva/ml	41	3/26/24	0	3	3
Polaris	2larva/ml	41	3/26/24	0	3	3
Hydra	5then2larva/ml	41	3/26/24	0	3	3
ndus	5then2larva/ml	41	3/26/24	0	3	3
Jabbah	5then2larva/ml	41	3/26/24	0	3	3
Leo	5then2larva/ml	41	3/26/24	0	3	3
Quasar	Bucket	41	3/26/24	0	3	3
Regulus	Bucket	41	3/26/24	0	3	3
Scorpius	Bucket	41	3/26/24	0	3	3
Taurus	Bucket	41	3/26/24	0	3	3
Electra	1larva/ml	48	4/2/24	0	6	9
Fornax	1larva/ml	48	4/2/24	0	6	9
Keid	1larva/ml	48	4/2/24	0	6	9
Merope	1larva/ml	48	4/2/24	0	6	9
Alpha Centauri	1larva/ml	48	4/2/24	6	6	9
Betelgeuse	1larva/ml	48	4/2/24	0	6	9
Draco	1larva/ml	48	4/2/24	0	6	9
Orion	1larva/ml	48	4/2/24	0	6	9
Gemini	2larva/ml	48	4/2/24	0	6	9
Neutron	2larva/ml	48	4/2/24	0	6	9
Cassiopeia	2larva/ml	48	4/2/24	0	6	9
Polaris	2larva/ml	48	4/2/24	0	6	9
Hydra	5then2larva/ml	48	4/2/24	0	6	9
ndus	5then2larva/ml	48	4/2/24	0	6	9
Jabbah	5then2larva/ml	48	4/2/24	0	6	9
Leo	5then2larva/ml	48	4/2/24	0	6	9
Quasar	Bucket	48	4/2/24	0	6	9
Regulus	Bucket	48	4/2/24	0	6	9
Scorpius	Bucket	48	4/2/24	0	6	9
Taurus	Bucket	48	4/2/24	0	6	9
Electra	1larva/ml	55	4/9/24	0	3	12
Fornax	1larva/ml	55	4/9/24	0	3	12
Keid	1larva/ml	55	4/9/24	0	3	12
Merope	1larva/ml	55	4/9/24	0	3	12
Alpha Centauri	1larva/ml	55	4/9/24	0	3	12
Betelgeuse	1larva/ml	55	4/9/24	3	3	12
Draco	1larva/ml	55	4/9/24	0	3	12
Orion	1larva/ml	55	4/9/24	0	3	12
Gemini	2larva/ml	55	4/9/24	0	3	12
Neutron	2larva/ml	55	4/9/24	0	3	12
Cassiopeia	2larva/ml	55	4/9/24	0	3	12
Polaris	2larva/ml	55	4/9/24	0	3	12
Hydra	5then2larva/ml	55	4/9/24	0	3	12
ndus	5then2larva/ml	55	4/9/24	0	3	12
Jabbah	5then2larva/ml	55	4/9/24	0	3	12
Leo	5then2larva/ml	55	4/9/24	0	3	12
Quasar	Bucket	55	4/9/24	0	3	12
Regulus	Bucket	55	4/9/24	0	3	12
Scorpius	Bucket	55	4/9/24	0	3	12
Taurus	Bucket	55	4/9/24	0	3	12
Electra	1larva/ml	60	4/14/24	0	0	12
Fornax	1larva/ml	60	4/14/24	0	0	12
Keid	1larva/ml	60	4/14/24	0	0	12
Merope	1larva/ml	60	4/14/24	0	0	12
Alpha Centauri	1larva/ml	60	4/14/24	0	0	12
Betelgeuse	1larva/ml	60	4/14/24	0	0	12
Draco	1larva/ml	60	4/14/24	0	0	12
Orion	1larva/ml	60	4/14/24	0	0	12
Gemini	2larva/ml	60	4/14/24	0	0	12
Neutron	2larva/ml	60	4/14/24	0	0	12
Cassiopeia	2larva/ml	60	4/14/24	0	0	12
Polaris	2larva/ml	60	4/14/24	0	0	12
Hydra	5then2larva/ml	60	4/14/24	0	0	12
ndus	5then2larva/ml	60	4/14/24	0	0	12
Jabbah	5then2larva/ml	60	4/14/24	0	0	12
Leo	5then2larva/ml	60	4/14/24	0	0	12
Quasar	Bucket	60	4/14/24	0	0	12
Regulus	Bucket	60	4/14/24	0	0	12
Scorpius	Bucket	60	4/14/24	0	0	12
Taurus	Bucket	60	4/14/24	0	0	12
Electra	1larva/ml	62	4/16/24	0	13	25
Fornax	1larva/ml	62	4/16/24	0	13	25
Keid	1larva/ml	62	4/16/24	0	13	25
Merope	1larva/ml	62	4/16/24	0	13	25
Alpha Centauri	1larva/ml	62	4/16/24	0	13	25
Betelgeuse	1larva/ml	62	4/16/24	0	13	25
Draco	1larva/ml	62	4/16/24	12	13	25
Orion	1larva/ml	62	4/16/24	0	13	25
Gemini	2larva/ml	62	4/16/24	0	13	25
Neutron	2larva/ml	62	4/16/24	0	13	25
Cassiopeia	2larva/ml	62	4/16/24	1	13	25
Polaris	2larva/ml	62	4/16/24	0	13	25
Hydra	5then2larva/ml	62	4/16/24	0	13	25
ndus	5then2larva/ml	62	4/16/24	0	13	25
Jabbah	5then2larva/ml	62	4/16/24	0	13	25
Leo	5then2larva/ml	62	4/16/24	0	13	25
Quasar	Bucket	62	4/16/24	0	13	25
Regulus	Bucket	62	4/16/24	0	13	25
Scorpius	Bucket	62	4/16/24	0	13	25
Taurus	Bucket	62	4/16/24	0	13	25
Electra	1larva/ml	64	4/18/24	0	1	26
Fornax	1larva/ml	64	4/18/24	0	1	26
Keid	1larva/ml	64	4/18/24	0	1	26
Merope	1larva/ml	64	4/18/24	0	1	26
Alpha Centauri	1larva/ml	64	4/18/24	0	1	26
Betelgeuse	1larva/ml	64	4/18/24	0	1	26
Draco	1larva/ml	64	4/18/24	0	1	26
Orion	1larva/ml	64	4/18/24	0	1	26
Gemini	2larva/ml	64	4/18/24	0	1	26
Neutron	2larva/ml	64	4/18/24	0	1	26
Cassiopeia	2larva/ml	64	4/18/24	1	1	26
Polaris	2larva/ml	64	4/18/24	0	1	26
Hydra	5then2larva/ml	64	4/18/24	0	1	26
ndus	5then2larva/ml	64	4/18/24	0	1	26
Jabbah	5then2larva/ml	64	4/18/24	0	1	26
Leo	5then2larva/ml	64	4/18/24	0	1	26
Quasar	Bucket	64	4/18/24	0	1	26
Regulus	Bucket	64	4/18/24	0	1	26
Scorpius	Bucket	64	4/18/24	0	1	26
Taurus	Bucket	64	4/18/24	0	1	26
Electra	1larva/ml	67	4/21/24	0	12	38
Fornax	1larva/ml	67	4/21/24	0	12	38
Keid	1larva/ml	67	4/21/24	0	12	38
Merope	1larva/ml	67	4/21/24	0	12	38
Alpha Centauri	1larva/ml	67	4/21/24	6	12	38
Betelgeuse	1larva/ml	67	4/21/24	6	12	38
Draco	1larva/ml	67	4/21/24	0	12	38
Orion	1larva/ml	67	4/21/24	0	12	38
Gemini	2larva/ml	67	4/21/24	0	12	38
Neutron	2larva/ml	67	4/21/24	0	12	38
Cassiopeia	2larva/ml	67	4/21/24	0	12	38
Polaris	2larva/ml	67	4/21/24	0	12	38
Hydra	5then2larva/ml	67	4/21/24	0	12	38
ndus	5then2larva/ml	67	4/21/24	0	12	38
Jabbah	5then2larva/ml	67	4/21/24	0	12	38
Leo	5then2larva/ml	67	4/21/24	0	12	38
Quasar	Bucket	67	4/21/24	0	12	38
Regulus	Bucket	67	4/21/24	0	12	38
Scorpius	Bucket	67	4/21/24	0	12	38
Taurus	Bucket	67	4/21/24	0	12	38
Electra	1larva/ml	69	4/23/24	2	26	64
Fornax	1larva/ml	69	4/23/24	1	26	64
Keid	1larva/ml	69	4/23/24	0	26	64
Merope	1larva/ml	69	4/23/24	0	26	64
Alpha Centauri	1larva/ml	69	4/23/24	18	26	64
Betelgeuse	1larva/ml	69	4/23/24	0	26	64
Draco	1larva/ml	69	4/23/24	0	26	64
Orion	1larva/ml	69	4/23/24	0	26	64
Gemini	2larva/ml	69	4/23/24	1	26	64
Neutron	2larva/ml	69	4/23/24	0	26	64
Cassiopeia	2larva/ml	69	4/23/24	2	26	64
Polaris	2larva/ml	69	4/23/24	0	26	64
Hydra	5then2larva/ml	69	4/23/24	1	26	64
ndus	5then2larva/ml	69	4/23/24	1	26	64
Jabbah	5then2larva/ml	69	4/23/24	0	26	64
Leo	5then2larva/ml	69	4/23/24	0	26	64
Quasar	Bucket	69	4/23/24	0	26	64
Regulus	Bucket	69	4/23/24	0	26	64
Scorpius	Bucket	69	4/23/24	0	26	64
Taurus	Bucket	69	4/23/24	0	26	64
Electra	1larva/ml	70	4/24/24	15	135	199
Fornax	1larva/ml	70	4/24/24	15	135	199
Keid	1larva/ml	70	4/24/24	0	135	199
Merope	1larva/ml	70	4/24/24	0	135	199
Alpha Centauri	1larva/ml	70	4/24/24	15	135	199
Betelgeuse	1larva/ml	70	4/24/24	15	135	199
Draco	1larva/ml	70	4/24/24	15	135	199
Orion	1larva/ml	70	4/24/24	0	135	199
Gemini	2larva/ml	70	4/24/24	15	135	199
Neutron	2larva/ml	70	4/24/24	0	135	199
Cassiopeia	2larva/ml	70	4/24/24	15	135	199
Polaris	2larva/ml	70	4/24/24	0	135	199
Hydra	5then2larva/ml	70	4/24/24	15	135	199
ndus	5then2larva/ml	70	4/24/24	15	135	199
Jabbah	5then2larva/ml	70	4/24/24	0	135	199
Leo	5then2larva/ml	70	4/24/24	0	135	199
Quasar	Bucket	70	4/24/24	0	135	199
Regulus	Bucket	70	4/24/24	0	135	199
Scorpius	Bucket	70	4/24/24	0	135	199
Taurus	Bucket	70	4/24/24	0	135	199
Electra	1larva/ml	71	4/25/24	0	18	217
Fornax	1larva/ml	71	4/25/24	0	18	217
Keid	1larva/ml	71	4/25/24	0	18	217
Merope	1larva/ml	71	4/25/24	0	18	217
Alpha Centauri	1larva/ml	71	4/25/24	15	18	217
Betelgeuse	1larva/ml	71	4/25/24	0	18	217
Draco	1larva/ml	71	4/25/24	0	18	217
Orion	1larva/ml	71	4/25/24	0	18	217
Gemini	2larva/ml	71	4/25/24	0	18	217
Neutron	2larva/ml	71	4/25/24	0	18	217
Cassiopeia	2larva/ml	71	4/25/24	2	18	217
Polaris	2larva/ml	71	4/25/24	0	18	217
Hydra	5then2larva/ml	71	4/25/24	0	18	217
ndus	5then2larva/ml	71	4/25/24	0	18	217
Jabbah	5then2larva/ml	71	4/25/24	1	18	217
Leo	5then2larva/ml	71	4/25/24	0	18	217
Quasar	Bucket	71	4/25/24	0	18	217
Regulus	Bucket	71	4/25/24	0	18	217
Scorpius	Bucket	71	4/25/24	0	18	217
Taurus	Bucket	71	4/25/24	0	18	217
Electra	1larva/ml	74	4/28/24	0	34	251
Fornax	1larva/ml	74	4/28/24	5	34	251
Keid	1larva/ml	74	4/28/24	2	34	251
Merope	1larva/ml	74	4/28/24	0	34	251
Alpha Centauri	1larva/ml	74	4/28/24	0	34	251
Betelgeuse	1larva/ml	74	4/28/24	0	34	251
Draco	1larva/ml	74	4/28/24	0	34	251
Orion	1larva/ml	74	4/28/24	0	34	251
Gemini	2larva/ml	74	4/28/24	0	34	251
Neutron	2larva/ml	74	4/28/24	0	34	251
Cassiopeia	2larva/ml	74	4/28/24	0	34	251
Polaris	2larva/ml	74	4/28/24	0	34	251
Hydra	5then2larva/ml	74	4/28/24	0	34	251
ndus	5then2larva/ml	74	4/28/24	27	34	251
Jabbah	5then2larva/ml	74	4/28/24	0	34	251
Leo	5then2larva/ml	74	4/28/24	0	34	251
Quasar	Bucket	74	4/28/24	0	34	251
Regulus	Bucket	74	4/28/24	0	34	251
Scorpius	Bucket	74	4/28/24	0	34	251
Taurus	Bucket	74	4/28/24	0	34	251
Electra	1larva/ml	76	4/30/24	0	91	342
Fornax	1larva/ml	76	4/30/24	0	91	342
Keid	1larva/ml	76	4/30/24	0	91	342
Merope	1larva/ml	76	4/30/24	0	91	342
Alpha Centauri	1larva/ml	76	4/30/24	0	91	342
Betelgeuse	1larva/ml	76	4/30/24	2	91	342
Draco	1larva/ml	76	4/30/24	0	91	342
Orion	1larva/ml	76	4/30/24	0	91	342
Gemini	2larva/ml	76	4/30/24	0	91	342
Neutron	2larva/ml	76	4/30/24	0	91	342
Cassiopeia	2larva/ml	76	4/30/24	87	91	342
Polaris	2larva/ml	76	4/30/24	0	91	342
Hydra	5then2larva/ml	76	4/30/24	0	91	342
ndus	5then2larva/ml	76	4/30/24	2	91	342
Jabbah	5then2larva/ml	76	4/30/24	0	91	342
Leo	5then2larva/ml	76	4/30/24	0	91	342
Quasar	Bucket	76	4/30/24	0	91	342
Regulus	Bucket	76	4/30/24	0	91	342
Scorpius	Bucket	76	4/30/24	0	91	342
Taurus	Bucket	76	4/30/24	0	91	342
Electra	1larva/ml	78	5/2/24	0	15	357
Fornax	1larva/ml	78	5/2/24	9	15	357
Keid	1larva/ml	78	5/2/24	0	15	357
Merope	1larva/ml	78	5/2/24	0	15	357
Alpha Centauri	1larva/ml	78	5/2/24	0	15	357
Betelgeuse	1larva/ml	78	5/2/24	0	15	357
Draco	1larva/ml	78	5/2/24	0	15	357
Orion	1larva/ml	78	5/2/24	0	15	357
Gemini	2larva/ml	78	5/2/24	2	15	357
Neutron	2larva/ml	78	5/2/24	0	15	357
Cassiopeia	2larva/ml	78	5/2/24	0	15	357
Polaris	2larva/ml	78	5/2/24	0	15	357
Hydra	5then2larva/ml	78	5/2/24	2	15	357
ndus	5then2larva/ml	78	5/2/24	0	15	357
Jabbah	5then2larva/ml	78	5/2/24	0	15	357
Leo	5then2larva/ml	78	5/2/24	0	15	357
Quasar	Bucket	78	5/2/24	2	15	357
Regulus	Bucket	78	5/2/24	0	15	357
Scorpius	Bucket	78	5/2/24	0	15	357
Taurus	Bucket	78	5/2/24	0	15	357
Electra	1larva/ml	80	5/4/24	2	34	391
Fornax	1larva/ml	80	5/4/24	8	34	391
Keid	1larva/ml	80	5/4/24	0	34	391
Merope	1larva/ml	80	5/4/24	0	34	391
Alpha Centauri	1larva/ml	80	5/4/24	0	34	391
Betelgeuse	1larva/ml	80	5/4/24	0	34	391
Draco	1larva/ml	80	5/4/24	0	34	391
Orion	1larva/ml	80	5/4/24	0	34	391
Gemini	2larva/ml	80	5/4/24	1	34	391
Neutron	2larva/ml	80	5/4/24	0	34	391
Cassiopeia	2larva/ml	80	5/4/24	0	34	391
Polaris	2larva/ml	80	5/4/24	0	34	391
Hydra	5then2larva/ml	80	5/4/24	17	34	391
ndus	5then2larva/ml	80	5/4/24	5	34	391
Jabbah	5then2larva/ml	80	5/4/24	0	34	391
Leo	5then2larva/ml	80	5/4/24	0	34	391
Quasar	Bucket	80	5/4/24	1	34	391
Regulus	Bucket	80	5/4/24	0	34	391
Scorpius	Bucket	80	5/4/24	0	34	391
Taurus	Bucket	80	5/4/24	0	34	391
Electra	1larva/ml	81	5/5/24	0	31	422
Fornax	1larva/ml	81	5/5/24	0	31	422
Keid	1larva/ml	81	5/5/24	0	31	422
Merope	1larva/ml	81	5/5/24	0	31	422
Alpha Centauri	1larva/ml	81	5/5/24	2	31	422
Betelgeuse	1larva/ml	81	5/5/24	0	31	422
Draco	1larva/ml	81	5/5/24	0	31	422
Orion	1larva/ml	81	5/5/24	0	31	422
Gemini	2larva/ml	81	5/5/24	0	31	422
Neutron	2larva/ml	81	5/5/24	0	31	422
Cassiopeia	2larva/ml	81	5/5/24	21	31	422
Polaris	2larva/ml	81	5/5/24	0	31	422
Hydra	5then2larva/ml	81	5/5/24	0	31	422
ndus	5then2larva/ml	81	5/5/24	0	31	422
Jabbah	5then2larva/ml	81	5/5/24	8	31	422
Leo	5then2larva/ml	81	5/5/24	0	31	422
Quasar	Bucket	81	5/5/24	0	31	422
Regulus	Bucket	81	5/5/24	0	31	422
Scorpius	Bucket	81	5/5/24	0	31	422
Taurus	Bucket	81	5/5/24	0	31	422
Electra	1larva/ml	83	5/7/24	13	181	603
Fornax	1larva/ml	83	5/7/24	50	181	603
Keid	1larva/ml	83	5/7/24	0	181	603
Merope	1larva/ml	83	5/7/24	0	181	603
Alpha Centauri	1larva/ml	83	5/7/24	4	181	603
Betelgeuse	1larva/ml	83	5/7/24	3	181	603
Draco	1larva/ml	83	5/7/24	15	181	603
Orion	1larva/ml	83	5/7/24	0	181	603
Gemini	2larva/ml	83	5/7/24	3	181	603
Neutron	2larva/ml	83	5/7/24	0	181	603
Cassiopeia	2larva/ml	83	5/7/24	18	181	603
Polaris	2larva/ml	83	5/7/24	0	181	603
Hydra	5then2larva/ml	83	5/7/24	29	181	603
ndus	5then2larva/ml	83	5/7/24	1	181	603
Jabbah	5then2larva/ml	83	5/7/24	3	181	603
Leo	5then2larva/ml	83	5/7/24	0	181	603
Quasar	Bucket	83	5/7/24	37	181	603
Regulus	Bucket	83	5/7/24	5	181	603
Scorpius	Bucket	83	5/7/24	0	181	603
Taurus	Bucket	83	5/7/24	0	181	603
Electra	1larva/ml	85	5/9/24	120	789	1392
Fornax	1larva/ml	85	5/9/24	129	789	1392
Keid	1larva/ml	85	5/9/24	24	789	1392
Merope	1larva/ml	85	5/9/24	0	789	1392
Alpha Centauri	1larva/ml	85	5/9/24	52	789	1392
Betelgeuse	1larva/ml	85	5/9/24	13	789	1392
Draco	1larva/ml	85	5/9/24	13	789	1392
Orion	1larva/ml	85	5/9/24	7	789	1392
Gemini	2larva/ml	85	5/9/24	0	789	1392
Neutron	2larva/ml	85	5/9/24	0	789	1392
Cassiopeia	2larva/ml	85	5/9/24	16	789	1392
Polaris	2larva/ml	85	5/9/24	0	789	1392
Hydra	5then2larva/ml	85	5/9/24	12	789	1392
ndus	5then2larva/ml	85	5/9/24	233	789	1392
Jabbah	5then2larva/ml	85	5/9/24	55	789	1392
Leo	5then2larva/ml	85	5/9/24	0	789	1392
Quasar	Bucket	85	5/9/24	29	789	1392
Regulus	Bucket	85	5/9/24	86	789	1392
Scorpius	Bucket	85	5/9/24	0	789	1392
Taurus	Bucket	85	5/9/24	0	789	1392
Electra	1larva/ml	88	5/12/24	247	2887	4279
Fornax	1larva/ml	88	5/12/24	286	2887	4279
Keid	1larva/ml	88	5/12/24	7	2887	4279
Merope	1larva/ml	88	5/12/24	0	2887	4279
Alpha Centauri	1larva/ml	88	5/12/24	24	2887	4279
Betelgeuse	1larva/ml	88	5/12/24	35	2887	4279
Draco	1larva/ml	88	5/12/24	133	2887	4279
Orion	1larva/ml	88	5/12/24	4	2887	4279
Gemini	2larva/ml	88	5/12/24	71	2887	4279
Neutron	2larva/ml	88	5/12/24	0	2887	4279
Cassiopeia	2larva/ml	88	5/12/24	88	2887	4279
Polaris	2larva/ml	88	5/12/24	0	2887	4279
Hydra	5then2larva/ml	88	5/12/24	1108	2887	4279
ndus	5then2larva/ml	88	5/12/24	327	2887	4279
Jabbah	5then2larva/ml	88	5/12/24	557	2887	4279
Leo	5then2larva/ml	88	5/12/24	0	2887	4279
Quasar	Bucket	88	5/12/24	0	2887	4279
Regulus	Bucket	88	5/12/24	0	2887	4279
Scorpius	Bucket	88	5/12/24	0	2887	4279
Taurus	Bucket	88	5/12/24	0	2887	4279
Electra	1larva/ml	90	5/14/24	234	1503	5782
Fornax	1larva/ml	90	5/14/24	115	1503	5782
Keid	1larva/ml	90	5/14/24	152	1503	5782
Merope	1larva/ml	90	5/14/24	6	1503	5782
Alpha Centauri	1larva/ml	90	5/14/24	0	1503	5782
Betelgeuse	1larva/ml	90	5/14/24	0	1503	5782
Draco	1larva/ml	90	5/14/24	0	1503	5782
Orion	1larva/ml	90	5/14/24	0	1503	5782
Gemini	2larva/ml	90	5/14/24	122	1503	5782
Neutron	2larva/ml	90	5/14/24	10	1503	5782
Cassiopeia	2larva/ml	90	5/14/24	0	1503	5782
Polaris	2larva/ml	90	5/14/24	0	1503	5782
Hydra	5then2larva/ml	90	5/14/24	27	1503	5782
ndus	5then2larva/ml	90	5/14/24	68	1503	5782
Jabbah	5then2larva/ml	90	5/14/24	0	1503	5782
Leo	5then2larva/ml	90	5/14/24	0	1503	5782
Quasar	Bucket	90	5/14/24	0	1503	5782
Regulus	Bucket	90	5/14/24	0	1503	5782
Scorpius	Bucket	90	5/14/24	374	1503	5782
Taurus	Bucket	90	5/14/24	395	1503	5782
Electra	1larva/ml	91	5/15/24	0	437	6219
Fornax	1larva/ml	91	5/15/24	0	437	6219
Keid	1larva/ml	91	5/15/24	0	437	6219
Merope	1larva/ml	91	5/15/24	0	437	6219
Alpha Centauri	1larva/ml	91	5/15/24	126	437	6219
Betelgeuse	1larva/ml	91	5/15/24	62	437	6219
Draco	1larva/ml	91	5/15/24	37	437	6219
Orion	1larva/ml	91	5/15/24	16	437	6219
Gemini	2larva/ml	91	5/15/24	0	437	6219
Neutron	2larva/ml	91	5/15/24	0	437	6219
Cassiopeia	2larva/ml	91	5/15/24	39	437	6219
Polaris	2larva/ml	91	5/15/24	138	437	6219
Hydra	5then2larva/ml	91	5/15/24	0	437	6219
ndus	5then2larva/ml	91	5/15/24	0	437	6219
Jabbah	5then2larva/ml	91	5/15/24	19	437	6219
Leo	5then2larva/ml	91	5/15/24	0	437	6219
Quasar	Bucket	91	5/15/24	0	437	6219
Regulus	Bucket	91	5/15/24	0	437	6219
Scorpius	Bucket	91	5/15/24	0	437	6219
Taurus	Bucket	91	5/15/24	0	437	6219
Electra	1larva/ml	92	5/16/24	42	500	6719
Fornax	1larva/ml	92	5/16/24	0	500	6719
Keid	1larva/ml	92	5/16/24	90	500	6719
Merope	1larva/ml	92	5/16/24	19	500	6719
Alpha Centauri	1larva/ml	92	5/16/24	3	500	6719
Betelgeuse	1larva/ml	92	5/16/24	1	500	6719
Draco	1larva/ml	92	5/16/24	1	500	6719
Orion	1larva/ml	92	5/16/24	6	500	6719
Gemini	2larva/ml	92	5/16/24	260	500	6719
Neutron	2larva/ml	92	5/16/24	45	500	6719
Cassiopeia	2larva/ml	92	5/16/24	0	500	6719
Polaris	2larva/ml	92	5/16/24	0	500	6719
Hydra	5then2larva/ml	92	5/16/24	11	500	6719
ndus	5then2larva/ml	92	5/16/24	13	500	6719
Jabbah	5then2larva/ml	92	5/16/24	5	500	6719
Leo	5then2larva/ml	92	5/16/24	0	500	6719
Quasar	Bucket	92	5/16/24	0	500	6719
Regulus	Bucket	92	5/16/24	0	500	6719
Scorpius	Bucket	92	5/16/24	2	500	6719
Taurus	Bucket	92	5/16/24	2	500	6719
Electra	1larva/ml	95	5/19/24	7	202	6921
Fornax	1larva/ml	95	5/19/24	0	202	6921
Keid	1larva/ml	95	5/19/24	5	202	6921
Merope	1larva/ml	95	5/19/24	0	202	6921
Alpha Centauri	1larva/ml	95	5/19/24	16	202	6921
Betelgeuse	1larva/ml	95	5/19/24	6	202	6921
Draco	1larva/ml	95	5/19/24	0	202	6921
Orion	1larva/ml	95	5/19/24	61	202	6921
Gemini	2larva/ml	95	5/19/24	1	202	6921
Neutron	2larva/ml	95	5/19/24	16	202	6921
Cassiopeia	2larva/ml	95	5/19/24	0	202	6921
Polaris	2larva/ml	95	5/19/24	0	202	6921
Hydra	5then2larva/ml	95	5/19/24	9	202	6921
ndus	5then2larva/ml	95	5/19/24	25	202	6921
Jabbah	5then2larva/ml	95	5/19/24	48	202	6921
Leo	5then2larva/ml	95	5/19/24	0	202	6921
Quasar	Bucket	95	5/19/24	2	202	6921
Regulus	Bucket	95	5/19/24	0	202	6921
Scorpius	Bucket	95	5/19/24	0	202	6921
Taurus	Bucket	95	5/19/24	6	202	6921
Electra	1larva/ml	102	5/26/24	0	696	7617
Fornax	1larva/ml	102	5/26/24	0	696	7617
Keid	1larva/ml	102	5/26/24	0	696	7617
Merope	1larva/ml	102	5/26/24	0	696	7617
Alpha Centauri	1larva/ml	102	5/26/24	0	696	7617
Betelgeuse	1larva/ml	102	5/26/24	0	696	7617
Draco	1larva/ml	102	5/26/24	0	696	7617
Orion	1larva/ml	102	5/26/24	0	696	7617
Gemini	2larva/ml	102	5/26/24	0	696	7617
Neutron	2larva/ml	102	5/26/24	0	696	7617
Cassiopeia	2larva/ml	102	5/26/24	0	696	7617
Polaris	2larva/ml	102	5/26/24	0	696	7617
Hydra	5then2larva/ml	102	5/26/24	0	696	7617
ndus	5then2larva/ml	102	5/26/24	0	696	7617
Jabbah	5then2larva/ml	102	5/26/24	0	696	7617
Leo	5then2larva/ml	102	5/26/24	0	696	7617
Quasar	Bucket	102	5/26/24	0	696	7617
Regulus	Bucket	102	5/26/24	696	696	7617
Scorpius	Bucket	102	5/26/24	0	696	7617
Taurus	Bucket	102	5/26/24	0	696	7617
Electra	1larva/ml	103	5/27/24	0	962	8579
Fornax	1larva/ml	103	5/27/24	0	962	8579
Keid	1larva/ml	103	5/27/24	0	962	8579
Merope	1larva/ml	103	5/27/24	0	962	8579
Alpha Centauri	1larva/ml	103	5/27/24	14	962	8579
Betelgeuse	1larva/ml	103	5/27/24	68	962	8579
Draco	1larva/ml	103	5/27/24	142	962	8579
Orion	1larva/ml	103	5/27/24	0	962	8579
Gemini	2larva/ml	103	5/27/24	0	962	8579
Neutron	2larva/ml	103	5/27/24	0	962	8579
Cassiopeia	2larva/ml	103	5/27/24	132	962	8579
Polaris	2larva/ml	103	5/27/24	0	962	8579
Hydra	5then2larva/ml	103	5/27/24	0	962	8579
ndus	5then2larva/ml	103	5/27/24	0	962	8579
Jabbah	5then2larva/ml	103	5/27/24	0	962	8579
Leo	5then2larva/ml	103	5/27/24	0	962	8579
Quasar	Bucket	103	5/27/24	0	962	8579
Regulus	Bucket	103	5/27/24	0	962	8579
Scorpius	Bucket	103	5/27/24	253	962	8579
Taurus	Bucket	103	5/27/24	353	962	8579
Electra	1larva/ml	104	5/28/24	88	1538	10117
Fornax	1larva/ml	104	5/28/24	256	1538	10117
Keid	1larva/ml	104	5/28/24	451	1538	10117
Merope	1larva/ml	104	5/28/24	505	1538	10117
Alpha Centauri	1larva/ml	104	5/28/24	0	1538	10117
Betelgeuse	1larva/ml	104	5/28/24	0	1538	10117
Draco	1larva/ml	104	5/28/24	0	1538	10117
Orion	1larva/ml	104	5/28/24	0	1538	10117
Gemini	2larva/ml	104	5/28/24	238	1538	10117
Neutron	2larva/ml	104	5/28/24	0	1538	10117
Cassiopeia	2larva/ml	104	5/28/24	0	1538	10117
Polaris	2larva/ml	104	5/28/24	0	1538	10117
Hydra	5then2larva/ml	104	5/28/24	0	1538	10117
ndus	5then2larva/ml	104	5/28/24	0	1538	10117
Jabbah	5then2larva/ml	104	5/28/24	0	1538	10117
Leo	5then2larva/ml	104	5/28/24	0	1538	10117
Quasar	Bucket	104	5/28/24	0	1538	10117
Regulus	Bucket	104	5/28/24	0	1538	10117
Scorpius	Bucket	104	5/28/24	0	1538	10117
Taurus	Bucket	104	5/28/24	0	1538	10117
Electra	1larva/ml	105	5/29/24	0	4972	15089
Fornax	1larva/ml	105	5/29/24	0	4972	15089
Keid	1larva/ml	105	5/29/24	0	4972	15089
Merope	1larva/ml	105	5/29/24	0	4972	15089
Alpha Centauri	1larva/ml	105	5/29/24	0	4972	15089
Betelgeuse	1larva/ml	105	5/29/24	0	4972	15089
Draco	1larva/ml	105	5/29/24	0	4972	15089
Orion	1larva/ml	105	5/29/24	931	4972	15089
Gemini	2larva/ml	105	5/29/24	0	4972	15089
Neutron	2larva/ml	105	5/29/24	788	4972	15089
Cassiopeia	2larva/ml	105	5/29/24	0	4972	15089
Polaris	2larva/ml	105	5/29/24	941	4972	15089
Hydra	5then2larva/ml	105	5/29/24	12	4972	15089
ndus	5then2larva/ml	105	5/29/24	5	4972	15089
Jabbah	5then2larva/ml	105	5/29/24	770	4972	15089
Leo	5then2larva/ml	105	5/29/24	0	4972	15089
Quasar	Bucket	105	5/29/24	1190	4972	15089
Regulus	Bucket	105	5/29/24	0	4972	15089
Scorpius	Bucket	105	5/29/24	263	4972	15089
Taurus	Bucket	105	5/29/24	72	4972	15089
Electra	1larva/ml	109	6/2/24	0	73	15162
Fornax	1larva/ml	109	6/2/24	0	73	15162
Keid	1larva/ml	109	6/2/24	12	73	15162
Merope	1larva/ml	109	6/2/24	38	73	15162
Alpha Centauri	1larva/ml	109	6/2/24	0	73	15162
Betelgeuse	1larva/ml	109	6/2/24	0	73	15162
Draco	1larva/ml	109	6/2/24	0	73	15162
Orion	1larva/ml	109	6/2/24	0	73	15162
Gemini	2larva/ml	109	6/2/24	0	73	15162
Neutron	2larva/ml	109	6/2/24	0	73	15162
Cassiopeia	2larva/ml	109	6/2/24	0	73	15162
Polaris	2larva/ml	109	6/2/24	0	73	15162
Hydra	5then2larva/ml	109	6/2/24	0	73	15162
ndus	5then2larva/ml	109	6/2/24	19	73	15162
Jabbah	5then2larva/ml	109	6/2/24	0	73	15162
Leo	5then2larva/ml	109	6/2/24	0	73	15162
Quasar	Bucket	109	6/2/24	0	73	15162
Regulus	Bucket	109	6/2/24	4	73	15162
Scorpius	Bucket	109	6/2/24	0	73	15162
Taurus	Bucket	109	6/2/24	0	73	15162
Electra	1larva/ml	110	6/3/24	0	78	15240
Fornax	1larva/ml	110	6/3/24	0	78	15240
Keid	1larva/ml	110	6/3/24	0	78	15240
Merope	1larva/ml	110	6/3/24	0	78	15240
Alpha Centauri	1larva/ml	110	6/3/24	0	78	15240
Betelgeuse	1larva/ml	110	6/3/24	0	78	15240
Draco	1larva/ml	110	6/3/24	0	78	15240
Orion	1larva/ml	110	6/3/24	4	78	15240
Gemini	2larva/ml	110	6/3/24	0	78	15240
Neutron	2larva/ml	110	6/3/24	0	78	15240
Cassiopeia	2larva/ml	110	6/3/24	0	78	15240
Polaris	2larva/ml	110	6/3/24	16	78	15240
Hydra	5then2larva/ml	110	6/3/24	0	78	15240
ndus	5then2larva/ml	110	6/3/24	0	78	15240
Jabbah	5then2larva/ml	110	6/3/24	11	78	15240
Leo	5then2larva/ml	110	6/3/24	12	78	15240
Quasar	Bucket	110	6/3/24	0	78	15240
Regulus	Bucket	110	6/3/24	0	78	15240
Scorpius	Bucket	110	6/3/24	0	78	15240
Taurus	Bucket	110	6/3/24	35	78	15240
Electra	1larva/ml	111	6/4/24	0	1751	16991
Fornax	1larva/ml	111	6/4/24	0	1751	16991
Keid	1larva/ml	111	6/4/24	205	1751	16991
Merope	1larva/ml	111	6/4/24	262	1751	16991
Alpha Centauri	1larva/ml	111	6/4/24	0	1751	16991
Betelgeuse	1larva/ml	111	6/4/24	0	1751	16991
Draco	1larva/ml	111	6/4/24	0	1751	16991
Orion	1larva/ml	111	6/4/24	0	1751	16991
Gemini	2larva/ml	111	6/4/24	0	1751	16991
Neutron	2larva/ml	111	6/4/24	274	1751	16991
Cassiopeia	2larva/ml	111	6/4/24	0	1751	16991
Polaris	2larva/ml	111	6/4/24	0	1751	16991
Hydra	5then2larva/ml	111	6/4/24	0	1751	16991
ndus	5then2larva/ml	111	6/4/24	336	1751	16991
Jabbah	5then2larva/ml	111	6/4/24	0	1751	16991
Leo	5then2larva/ml	111	6/4/24	0	1751	16991
Quasar	Bucket	111	6/4/24	135	1751	16991
Regulus	Bucket	111	6/4/24	539	1751	16991
Scorpius	Bucket	111	6/4/24	0	1751	16991
Taurus	Bucket	111	6/4/24	0	1751	16991
Electra	1larva/ml	112	6/5/24	0	2476	19467
Fornax	1larva/ml	112	6/5/24	0	2476	19467
Keid	1larva/ml	112	6/5/24	0	2476	19467
Merope	1larva/ml	112	6/5/24	0	2476	19467
Alpha Centauri	1larva/ml	112	6/5/24	0	2476	19467
Betelgeuse	1larva/ml	112	6/5/24	0	2476	19467
Draco	1larva/ml	112	6/5/24	0	2476	19467
Orion	1larva/ml	112	6/5/24	262	2476	19467
Gemini	2larva/ml	112	6/5/24	0	2476	19467
Neutron	2larva/ml	112	6/5/24	0	2476	19467
Cassiopeia	2larva/ml	112	6/5/24	0	2476	19467
Polaris	2larva/ml	112	6/5/24	1	2476	19467
Hydra	5then2larva/ml	112	6/5/24	0	2476	19467
ndus	5then2larva/ml	112	6/5/24	0	2476	19467
Jabbah	5then2larva/ml	112	6/5/24	490	2476	19467
Leo	5then2larva/ml	112	6/5/24	777	2476	19467
Quasar	Bucket	112	6/5/24	0	2476	19467
Regulus	Bucket	112	6/5/24	0	2476	19467
Scorpius	Bucket	112	6/5/24	277	2476	19467
Taurus	Bucket	112	6/5/24	669	2476	19467
Electra	1larva/ml	116	6/9/24	0	631	20098
Fornax	1larva/ml	116	6/9/24	0	631	20098
Keid	1larva/ml	116	6/9/24	4	631	20098
Merope	1larva/ml	116	6/9/24	18	631	20098
Alpha Centauri	1larva/ml	116	6/9/24	153	631	20098
Betelgeuse	1larva/ml	116	6/9/24	66	631	20098
Draco	1larva/ml	116	6/9/24	71	631	20098
Orion	1larva/ml	116	6/9/24	0	631	20098
Gemini	2larva/ml	116	6/9/24	0	631	20098
Neutron	2larva/ml	116	6/9/24	0	631	20098
Cassiopeia	2larva/ml	116	6/9/24	151	631	20098
Polaris	2larva/ml	116	6/9/24	0	631	20098
Hydra	5then2larva/ml	116	6/9/24	0	631	20098
ndus	5then2larva/ml	116	6/9/24	0	631	20098
Jabbah	5then2larva/ml	116	6/9/24	55	631	20098
Leo	5then2larva/ml	116	6/9/24	2	631	20098
Quasar	Bucket	116	6/9/24	1	631	20098
Regulus	Bucket	116	6/9/24	0	631	20098
Scorpius	Bucket	116	6/9/24	103	631	20098
Taurus	Bucket	116	6/9/24	7	631	20098
Electra	1larva/ml	117	6/10/24	82	1034	21132
Fornax	1larva/ml	117	6/10/24	22	1034	21132
Keid	1larva/ml	117	6/10/24	0	1034	21132
Merope	1larva/ml	117	6/10/24	0	1034	21132
Alpha Centauri	1larva/ml	117	6/10/24	0	1034	21132
Betelgeuse	1larva/ml	117	6/10/24	0	1034	21132
Draco	1larva/ml	117	6/10/24	0	1034	21132
Orion	1larva/ml	117	6/10/24	0	1034	21132
Gemini	2larva/ml	117	6/10/24	0	1034	21132
Neutron	2larva/ml	117	6/10/24	0	1034	21132
Cassiopeia	2larva/ml	117	6/10/24	0	1034	21132
Polaris	2larva/ml	117	6/10/24	0	1034	21132
Hydra	5then2larva/ml	117	6/10/24	0	1034	21132
ndus	5then2larva/ml	117	6/10/24	0	1034	21132
Jabbah	5then2larva/ml	117	6/10/24	0	1034	21132
Leo	5then2larva/ml	117	6/10/24	0	1034	21132
Quasar	Bucket	117	6/10/24	0	1034	21132
Regulus	Bucket	117	6/10/24	926	1034	21132
Scorpius	Bucket	117	6/10/24	4	1034	21132
Taurus	Bucket	117	6/10/24	0	1034	21132
Electra	1larva/ml	118	6/11/24	0	2141	23273
Fornax	1larva/ml	118	6/11/24	0	2141	23273
Keid	1larva/ml	118	6/11/24	454	2141	23273
Merope	1larva/ml	118	6/11/24	396	2141	23273
Alpha Centauri	1larva/ml	118	6/11/24	0	2141	23273
Betelgeuse	1larva/ml	118	6/11/24	0	2141	23273
Draco	1larva/ml	118	6/11/24	0	2141	23273
Orion	1larva/ml	118	6/11/24	362	2141	23273
Gemini	2larva/ml	118	6/11/24	0	2141	23273
Neutron	2larva/ml	118	6/11/24	0	2141	23273
Cassiopeia	2larva/ml	118	6/11/24	0	2141	23273
Polaris	2larva/ml	118	6/11/24	503	2141	23273
Hydra	5then2larva/ml	118	6/11/24	0	2141	23273
ndus	5then2larva/ml	118	6/11/24	0	2141	23273
Jabbah	5then2larva/ml	118	6/11/24	0	2141	23273
Leo	5then2larva/ml	118	6/11/24	361	2141	23273
Quasar	Bucket	118	6/11/24	12	2141	23273
Regulus	Bucket	118	6/11/24	0	2141	23273
Scorpius	Bucket	118	6/11/24	44	2141	23273
Taurus	Bucket	118	6/11/24	9	2141	23273
Electra	1larva/ml	125	6/18/24	0	532	23805
Fornax	1larva/ml	125	6/18/24	0	532	23805
Keid	1larva/ml	125	6/18/24	166	532	23805
Merope	1larva/ml	125	6/18/24	139	532	23805
Alpha Centauri	1larva/ml	125	6/18/24	0	532	23805
Betelgeuse	1larva/ml	125	6/18/24	0	532	23805
Draco	1larva/ml	125	6/18/24	0	532	23805
Orion	1larva/ml	125	6/18/24	0	532	23805
Gemini	2larva/ml	125	6/18/24	0	532	23805
Neutron	2larva/ml	125	6/18/24	0	532	23805
Cassiopeia	2larva/ml	125	6/18/24	0	532	23805
Polaris	2larva/ml	125	6/18/24	0	532	23805
Hydra	5then2larva/ml	125	6/18/24	0	532	23805
ndus	5then2larva/ml	125	6/18/24	0	532	23805
Jabbah	5then2larva/ml	125	6/18/24	0	532	23805
Leo	5then2larva/ml	125	6/18/24	0	532	23805
Quasar	Bucket	125	6/18/24	227	532	23805
Regulus	Bucket	125	6/18/24	0	532	23805
Scorpius	Bucket	125	6/18/24	0	532	23805
Taurus	Bucket	125	6/18/24	0	532	23805
Electra	1larva/ml	139	7/2/24	0	337	24142
Fornax	1larva/ml	139	7/2/24	0	337	24142
Keid	1larva/ml	139	7/2/24	337	337	24142
Merope	1larva/ml	139	7/2/24	0	337	24142
Alpha Centauri	1larva/ml	139	7/2/24	0	337	24142
Betelgeuse	1larva/ml	139	7/2/24	0	337	24142
Draco	1larva/ml	139	7/2/24	0	337	24142
Orion	1larva/ml	139	7/2/24	0	337	24142
Gemini	2larva/ml	139	7/2/24	0	337	24142
Neutron	2larva/ml	139	7/2/24	0	337	24142
Cassiopeia	2larva/ml	139	7/2/24	0	337	24142
Polaris	2larva/ml	139	7/2/24	0	337	24142
Hydra	5then2larva/ml	139	7/2/24	0	337	24142
ndus	5then2larva/ml	139	7/2/24	0	337	24142
Jabbah	5then2larva/ml	139	7/2/24	0	337	24142
Leo	5then2larva/ml	139	7/2/24	0	337	24142
Quasar	Bucket	139	7/2/24	0	337	24142
Regulus	Bucket	139	7/2/24	0	337	24142
Scorpius	Bucket	139	7/2/24	0	337	24142
Taurus	Bucket	139	7/2/24	0	337	24142
Electra	1larva/ml	140	7/3/24	0	198	24340
Fornax	1larva/ml	140	7/3/24	0	198	24340
Keid	1larva/ml	140	7/3/24	0	198	24340
Merope	1larva/ml	140	7/3/24	0	198	24340
Alpha Centauri	1larva/ml	140	7/3/24	0	198	24340
Betelgeuse	1larva/ml	140	7/3/24	0	198	24340
Draco	1larva/ml	140	7/3/24	0	198	24340
Orion	1larva/ml	140	7/3/24	0	198	24340
Gemini	2larva/ml	140	7/3/24	1	198	24340
Neutron	2larva/ml	140	7/3/24	47	198	24340
Cassiopeia	2larva/ml	140	7/3/24	0	198	24340
Polaris	2larva/ml	140	7/3/24	0	198	24340
Hydra	5then2larva/ml	140	7/3/24	1	198	24340
ndus	5then2larva/ml	140	7/3/24	28	198	24340
Jabbah	5then2larva/ml	140	7/3/24	0	198	24340
Leo	5then2larva/ml	140	7/3/24	0	198	24340
Quasar	Bucket	140	7/3/24	0	198	24340
Regulus	Bucket	140	7/3/24	0	198	24340
Scorpius	Bucket	140	7/3/24	121	198	24340
Taurus	Bucket	140	7/3/24	0	198	24340
Electra	1larva/ml	141	7/4/24	0	527	24867
Fornax	1larva/ml	141	7/4/24	0	527	24867
Keid	1larva/ml	141	7/4/24	0	527	24867
Merope	1larva/ml	141	7/4/24	527	527	24867
Alpha Centauri	1larva/ml	141	7/4/24	0	527	24867
Betelgeuse	1larva/ml	141	7/4/24	0	527	24867
Draco	1larva/ml	141	7/4/24	0	527	24867
Orion	1larva/ml	141	7/4/24	0	527	24867
Gemini	2larva/ml	141	7/4/24	0	527	24867
Neutron	2larva/ml	141	7/4/24	0	527	24867
Cassiopeia	2larva/ml	141	7/4/24	0	527	24867
Polaris	2larva/ml	141	7/4/24	0	527	24867
Hydra	5then2larva/ml	141	7/4/24	0	527	24867
ndus	5then2larva/ml	141	7/4/24	0	527	24867
Jabbah	5then2larva/ml	141	7/4/24	0	527	24867
Leo	5then2larva/ml	141	7/4/24	0	527	24867
Quasar	Bucket	141	7/4/24	0	527	24867
Regulus	Bucket	141	7/4/24	0	527	24867
Scorpius	Bucket	141	7/4/24	0	527	24867
Taurus	Bucket	141	7/4/24	0	527	24867
Electra	1larva/ml	146	7/9/24	0	292	25159
Fornax	1larva/ml	146	7/9/24	0	292	25159
Keid	1larva/ml	146	7/9/24	0	292	25159
Merope	1larva/ml	146	7/9/24	0	292	25159
Alpha Centauri	1larva/ml	146	7/9/24	0	292	25159
Betelgeuse	1larva/ml	146	7/9/24	0	292	25159
Draco	1larva/ml	146	7/9/24	0	292	25159
Orion	1larva/ml	146	7/9/24	0	292	25159
Gemini	2larva/ml	146	7/9/24	0	292	25159
Neutron	2larva/ml	146	7/9/24	0	292	25159
Cassiopeia	2larva/ml	146	7/9/24	0	292	25159
Polaris	2larva/ml	146	7/9/24	0	292	25159
Hydra	5then2larva/ml	146	7/9/24	0	292	25159
ndus	5then2larva/ml	146	7/9/24	0	292	25159
Jabbah	5then2larva/ml	146	7/9/24	0	292	25159
Leo	5then2larva/ml	146	7/9/24	0	292	25159
Quasar	Bucket	146	7/9/24	292	292	25159
Regulus	Bucket	146	7/9/24	0	292	25159
Scorpius	Bucket	146	7/9/24	0	292	25159
Taurus	Bucket	146	7/9/24	0	292	25159
