## Supplementary Table 3 for "Growth, survival, and fitness in the first year of life for *Pycnopodia helianthoides* under different larval densities"

Group	Individual	Density	Settlement_diet	Date	Response_to_stimuli	Wellness_score	Flip_time	Weight_g	Arm_count	Length_mm	Ate_hour_8	Ate_hour_24	Ate_hours_48	Eating	Eating_score	Notes
Alpha Centuri	1	1larva/ml	Kitchen sink	2/13/25	Yes	5	00:03:16	3.8	11	51	Yes	NA	NA	Hour 8	1
Alpha Centuri	2	1larva/ml	Kitchen sink	2/13/25	Yes	5	00:11:38	2.4	10	43	Yes	NA	NA	Hour 8	1
Alpha Centuri	3	1larva/ml	Kitchen sink	2/13/25	No	4	00:06:42	6.6	12	64	Yes	NA	NA	Hour 8	1
Alpha Centuri	4	1larva/ml	Kitchen sink	2/13/25	No	4	00:03:19	3.8	10	51	No	No	Yes	Hour 48	3
Betelgeuse	1	1larva/ml	Kitchen sink	2/13/25	Yes	5	00:00:51	12.1	11	70	Yes	NA	NA	Hour 8	1
Betelgeuse	2	1larva/ml	Kitchen sink	2/13/25	Yes	5	00:03:05	5.1	12	65	Yes	NA	NA	Hour 8	1
Betelgeuse	3	1larva/ml	Kitchen sink	2/13/25	No	4	00:01:26	3.3	10	42	No	Yes	NA	Hour 24	2
Betelgeuse	4	1larva/ml	Kitchen sink	2/13/25	Yes	5	00:01:19	4.8	11	50	Yes	NA	NA	Hour 8	1
Betelgeuse	5	1larva/ml	Kitchen sink	2/13/25	Yes	5	00:03:42	4.2	11	55	No	Yes	NA	Hour 24	2
Cassiopeia	1	2larva/ml	Kitchen sink	2/13/25	No	4	00:04:58	6.9	12	56	Yes	NA	NA	Hour 8	1
Cassiopeia	2	2larva/ml	Kitchen sink	2/13/25	Yes	5	00:03:31	5.9	12	67	Yes	NA	NA	Hour 8	1
Cassiopeia	3	2larva/ml	Kitchen sink	2/13/25	No	4	00:03:43	2.5	10	43	No	Yes	NA	Hour 24	2
Cassiopeia	4	2larva/ml	Kitchen sink	2/13/25	Yes	5	00:02:13	2.9	10	48	Yes	NA	NA	Hour 8	1
Draco	1	1larva/ml	Worms & Diatoms	2/13/25	Yes	5	00:03:56	4.1	10	46	No	Yes	NA	Hour 24	2
Draco	2	1larva/ml	Worms & Diatoms	2/13/25	Yes	5	00:20:35	5.4	11	50	Yes	NA	NA	Hour 8	1
Draco	3	1larva/ml	Worms & Diatoms	2/13/25	Yes	5	00:03:29	2	10	36	Yes	NA	NA	Hour 8	1
Draco	4	1larva/ml	Worms & Diatoms	2/13/25	Yes	5	00:02:03	2.7	10	46	No	No	Yes	Hour 48	3
Electra	1	1larva/ml	Kitchen sink	2/13/25	Yes	5	00:01:56	9.5	11	61	Yes	NA	NA	Hour 8	1
Electra	2	1larva/ml	Kitchen sink	2/13/25	Yes	5	00:10:13	0.7	8	22	Yes	NA	NA	Hour 8	1
Electra	3	1larva/ml	Kitchen sink	2/25/25	Yes	5	00:04:46	5.3	12	56	No	No	No	Did not eat	4
Electra	4	1larva/ml	Kitchen sink	2/25/25	Yes	5	00:10:57	4.2	10	49	No	No	Yes	Hour 48	3
Electra	5	1larva/ml	Kitchen sink	2/25/25	Yes	5	00:30:00	3.2	8	41	No	No	Yes	Hour 48	3
Electra	6	1larva/ml	Kitchen sink	2/25/25	Yes	5	00:30:00	3.2	10	36	No	No	No	Did not eat	4
Fornax	1	1larva/ml	Kitchen sink	2/13/25	No	4	00:02:30	3.6	11	43	No	Yes	NA	Hour 24	2
Fornax	2	1larva/ml	Kitchen sink	2/13/25	Yes	5	00:05:30	6.8	12	57	Yes	NA	NA	Hour 8	1
Fornax	3	1larva/ml	Kitchen sink	2/25/25	Yes	5	00:03:52	2.8	10	46	No	No	No	Did not eat	4
Fornax	4	1larva/ml	Kitchen sink	2/25/25	Yes	5	00:08:41	1.6	9	38	No	Yes	NA	Hour 24	2
Fornax	5	1larva/ml	Kitchen sink	2/25/25	Yes	5	00:13:40	3.3	12	53	No	No	No	Did not eat	4
Gemini A	1	2larva/ml	Kitchen sink	2/26/25	Yes	5	00:06:09	0.4	8	24	Yes	NA	NA	Hour 8	1
Gemini A	2	2larva/ml	Kitchen sink	2/26/25	No	4	00:07:20	0.5	8	17	No	No	No	Did not eat	4
Gemini A	3	2larva/ml	Kitchen sink	NA	NA	NA	NA	NA	NA	NA	NA	NA	NA	NA	NA
Gemini A	4	2larva/ml	Kitchen sink	NA	NA	NA	NA	NA	NA	NA	NA	NA	NA	NA	NA
Hydra	1	5then2larva/ml	Kitchen sink	2/25/25	Yes	4	00:03:27	3.4	12	47	No	Yes	NA	Hour 24	2	2 lesions at the base of two arms
Hydra	2	5then2larva/ml	Kitchen sink	2/25/25	Yes	5	00:04:08	7.8	11	54	Yes	NA	NA	Hour 8	1
Hydra	3	5then2larva/ml	Kitchen sink	2/25/25	Yes	3	NA	1.2	11	41	No	No	Yes	Hour 48	3	1 arm fell off, 3 lesions, did not do a flip test since it just lost one arm
Hydra	4	5then2larva/ml	Kitchen sink	NA	NA	NA	NA	NA	NA	NA	NA	NA	NA	NA	NA
Indus A	1	5then2larva/ml	Kitchen sink	2/25/25	Yes	5	00:04:17	4.5	12	56	No	Yes	NA	Hour 24	2
Indus B	1	5then2larva/ml	Juv. stars	2/26/25	Yes	5	00:03:17	3.1	10	48	Yes	NA	NA	Hour 8	1
Indus B	2	5then2larva/ml	Juv. stars	2/13/25	Yes	5	00:00:56	7.3	11	53	Yes	NA	NA	Hour 8	1
Jabbah A	1	5then2larva/ml	Kitchen sink	2/13/25	Yes	5	00:02:07	7.7	12	62	Yes	NA	NA	Hour 8	1
Jabbah A	2	5then2larva/ml	Kitchen sink	2/13/25	Yes	5	00:01:06	9.8	12	64	Yes	NA	NA	Hour 8	1
Jabbah A	3	5then2larva/ml	Kitchen sink	2/13/25	Yes	5	00:01:14	8	12	58	Yes	NA	NA	Hour 8	1
Jabbah A	4	5then2larva/ml	Kitchen sink	2/13/25	Yes	5	00:02:14	4.1	11	49	No	Yes	NA	Hour 24	2
Jabbah A	5	5then2larva/ml	Kitchen sink	2/13/25	Yes	5	00:01:58	4.8	12	45	Yes	NA	NA	Hour 8	1
Jabbah A	6	5then2larva/ml	Kitchen sink	2/13/25	Yes	5	00:01:58	2.3	12	46	Yes	NA	NA	Hour 8	1
Jabbah A	7	5then2larva/ml	Kitchen sink	2/13/25	Yes	5	00:07:13	2.3	12	45	No	Yes	NA	Hour 24	2
Jabbah B	1	5then2larva/ml	MLML Urchins	2/13/25	Yes	5	00:01:02	4.9	12	53	Yes	NA	NA	Hour 8	1
Jabbah B	2	5then2larva/ml	MLML Urchins	2/13/25	Yes	5	00:01:48	4.2	12	46	Yes	NA	NA	Hour 8	1
Jabbah B	3	5then2larva/ml	MLML Urchins	2/13/25	Yes	5	00:07:25	2.1	11	41	No	No	No	Did not eat	4
Jabbah B	4	5then2larva/ml	MLML Urchins	2/13/25	No	4	00:03:43	1.6	8	34	Yes	NA	NA	Hour 8	1
Jabbah B	5	5then2larva/ml	MLML Urchins	2/13/25	No	4	00:02:20	1.7	9	34	No	No	Yes	Hour 48	3
Jabbah B	6	5then2larva/ml	MLML Urchins	2/13/25	No	4	00:02:45	1.1	8	25	No	No	Yes	Hour 48	3
Keid	1	1larva/ml	Worms & Diatoms	2/25/25	Yes	4	00:05:34	0.3	9	28	No	No	No	Did not eat	4	2 lesions
Leo	1	5then2larva/ml	Kitchen sink	2/25/25	Yes	5	00:08:04	0.9	7	15	No	No	No	Did not eat	4
Leo	2	5then2larva/ml	Kitchen sink	2/25/25	Yes	4	00:07:18	1	8	29	No	No	Yes	Hour 48	3
Leo	3	5then2larva/ml	Kitchen sink	2/25/25	Yes	5	00:18:52	1.1	8	30	No	No	No	Did not eat	4
Leo	4	5then2larva/ml	Kitchen sink	2/13/25	Yes	5	00:16:32	4.6	11	48	Yes	NA	NA	Hour 8	1
Leo	5	5then2larva/ml	Kitchen sink	2/25/25	Yes	5	00:03:01	4.2	10	43	No	Yes	NA	Hour 24	2
Leo	6	5then2larva/ml	Kitchen sink	2/25/25	Yes	5	00:05:00	4.5	10	50	No	Yes	NA	Hour 24	2
Merope	1	1larva/ml	Juv. stars	2/26/25	Yes	5	00:03:51	4.7	12	58	Yes	NA	Yes	Hour 8	1
Merope	2	1larva/ml	Juv. stars	2/26/25	Yes	5	00:04:36	2	10	40	No	Yes	NA	Hour 24	2
Merope	3	1larva/ml	Juv. stars	2/26/25	Yes	5	00:01:23	4.2	12	54	No	Yes	NA	Hour 24	2
Merope	4	1larva/ml	Juv. stars	2/26/25	Yes	5	00:03:11	3.2	12	43	No	Yes	NA	Hour 24	2
Neutron	1	2larva/ml	Kitchen sink	2/25/25	Yes	5	00:03:55	3.6	10	47	No	No	No	Did not eat	4
Neutron	2	2larva/ml	Kitchen sink	2/25/25	Yes	5	00:22:02	1.1	10	27	No	No	No	Did not eat	4
Neutron	3	2larva/ml	Kitchen sink	2/25/25	Yes	5	00:05:12	3.3	11	44	No	Yes	NA	Hour 24	2
Orion	1	1larva/ml	MLML Urchins	2/26/25	Yes	5	00:04:32	2.3	10	32	No	Yes	NA	Hour 24	2
Orion	2	1larva/ml	MLML Urchins	2/26/25	Yes	5	00:04:09	2.2	11	37	No	No	Yes	Hour 48	3
Polaris AQH	1	2larva/ml	Kitchen sink	2/13/25	Yes	5	00:01:45	1.9	11	44	Yes	NA	NA	Hour 8	1	Evidence of limb drop
Polaris AQH	2	NA	NA	NA	NA	NA	NA	NA	NA	NA	NA	NA	NA	NA	NA
Polaris AQL	1	NA	NA	NA	NA	NA	NA	NA	NA	NA	NA	NA	NA	NA	NA
Polaris AQL	2	NA	NA	NA	NA	NA	NA	NA	NA	NA	NA	NA	NA	NA	NA
Polaris AQL	3	NA	NA	NA	NA	NA	NA	NA	NA	NA	NA	NA	NA	NA	NA
Polaris AQL	4	NA	NA	NA	NA	NA	NA	NA	NA	NA	NA	NA	NA	NA	NA
Polaris AQL	5	NA	NA	NA	NA	NA	NA	NA	NA	NA	NA	NA	NA	NA	NA
Polaris AQL	6	NA	NA	NA	NA	NA	NA	NA	NA	NA	NA	NA	NA	NA	NA
Quasar	1	Bucket	Kitchen sink	2/13/25	Yes	5	00:03:35	2.8	14	38	No	Yes	NA	Hour 24	2
Quasar	2	Bucket	Kitchen sink	2/13/25	Yes	5	00:00:49	1.5	11	31	Yes	NA	NA	Hour 8	1
Quasar	3	Bucket	Kitchen sink	2/13/25	Yes	4	00:02:04	5.1	10	48	Yes	NA	NA	Hour 8	1
Quasar	4	Bucket	Kitchen sink	2/13/25	Yes	5	00:02:22	3.2	11	45	No	No	No	Did not eat	4
Quasar	5	Bucket	Kitchen sink	2/13/25	Yes	5	00:04:13	0.6	8	21	Yes	NA	NA	Hour 8	1
Quasar	6	Bucket	Kitchen sink	2/13/25	Yes	5	00:03:32	1.4	8	33	Yes	NA	NA	Hour 8	1
Quasar	7	Bucket	Kitchen sink	2/13/25	Yes	5	00:06:22	1	10	31	Yes	NA	NA	Hour 8	1
Quasar	8	Bucket	Kitchen sink	2/13/25	Yes	5	00:07:06	2.5	10	36	Yes	NA	NA	Hour 8	1
Regulus	1	Bucket	Kitchen sink	2/26/25	Yes	5	00:04:46	0.2	9	12	No	No	No	Did not eat	4
Regulus	2	Bucket	Kitchen sink	2/26/25	Yes	5	00:01:26	0.5	8	25	Yes	NA	NA	Hour 8	1
Regulus	3	Bucket	Kitchen sink	2/26/25	Yes	5	00:01:20	1.2	7	32	No	Yes	NA	Hour 24	2
Regulus	1	Bucket	Juv. stars	NA	NA	NA	NA	NA	NA	NA	NA	NA	NA	NA	NA
Regulus	2	Bucket	Juv. stars	2/13/25	Yes	5	00:11:13	4.7	11	44	Yes	NA	NA	Hour 8	1
Regulus	3	Bucket	Juv. stars	2/26/25	Yes	5	00:01:20	1.2	7	32	No	No	Yes	Hour 48	3
Scorpius A	1	Bucket	Kitchen sink	2/13/25	No	4	00:12:49	0.4	8	18	Yes	NA	NA	Hour 8	1
Scorpius B	1	Bucket	MLML Urchins	2/26/25	Yes	5	00:04:16	0.5	10	30	No	Yes	NA	Hour 24	2
Scorpius B	2	Bucket	MLML Urchins	2/26/25	Yes	5	00:04:20	0.5	9	13	No	Yes	NA	Hour 24	2
Scorpius B	3	Bucket	MLML Urchins	2/13/25	Yes	5	00:02:40	3.2	10	40	Yes	NA	NA	Hour 8	1
Taurus	1	Bucket	Kitchen sink	2/25/25	Yes	5	00:01:29	3	10	40	No	Yes	NA	Hour 24	2
Taurus	2	Bucket	Kitchen sink	2/25/25	Yes	5	00:03:02	2.7	10	40	No	Yes	NA	Hour 24	2
Taurus	3	Bucket	Kitchen sink	2/25/25	Yes	5	00:01:29	4.1	12	47	No	Yes	NA	Hour 24	2
Taurus	4	Bucket	Kitchen sink	2/25/25	Yes	5	00:04:49	0.2	10	24	Yes	NA	NA	Hour 8	1
Taurus	5	Bucket	Kitchen sink	2/25/25	Yes	5	00:04:04	0.8	12	30	No	Yes	NA	Hour 24	2
Unknown	1	NA	NA	NA	NA	NA	NA	NA	NA	NA	NA	NA	NA	NA	NA
Unknown	2	NA	NA	2/26/25	Yes	5	00:04:22	6.5	12	55	No	Yes	NA	Hour 24	2
Unknown	3	NA	NA	NA	NA	NA	NA	NA	NA	NA	NA	NA	NA	NA	NA
